# Self-organized yolk sac-like organoids allow for scalable generation of multipotent hematopoietic progenitor cells from human induced pluripotent stem cells

**DOI:** 10.1101/2021.04.25.441298

**Authors:** Naritaka Tamaoki, Stefan Siebert, Takuya Maeda, Ngoc-Han Ha, Meghan L. Good, Yin Huang, Suman Kumar Vodnala, Juan J. Haro-Mora, Naoya Uchida, John F. Tisdale, Colin L. Sweeney, Uimook Choi, Julie Brault, Sherry Koontz, Harry L. Malech, Yasuhiro Yamazaki, Risa Isonaka, David S. Goldstein, Masaki Kimura, Takanori Takebe, Jizhong Zou, David F. Stroncek, Pamela G. Robey, Michael J. Kruhlak, Nicholas P. Restifo, Raul Vizcardo

## Abstract

The human definitive yolk sac is an important organ supporting the early developing embryo through nutrient supply and by facilitating the establishment of the embryonic circulatory system. However, the molecular and cellular biology of the human yolk sac remains largely obscure due to the lack of suitable *in vitro* models. Here, we show that human induced pluripotent stem cells (hiPSCs) co-cultured with various types of stromal cells as spheroids self-organize into yolk sac-like organoids without the addition of exogenous factors. Yolk sac-like organoids recapitulated a yolk sac specific cellular complement and structures as well as the functional ability to generate definitive hematopoietic progenitor cells (HPCs). Furthermore, sequential hemato-vascular ontogenesis could be observed during organoid formation. Notably, our organoid system can be performed in a scalable, autologous, and xeno-free condition, thereby providing an important model of human definitive yolk sac development and allows for efficient bulk generation of hiPSC-derived HPCs.
