## Supplementary material for "Self-organized yolk sac-like organoids allow for scalable generation of multipotent hematopoietic progenitor cells from human induced pluripotent stem cells": TableS1

### Sheet: iPSC_D06
PROBE	GENE SYMBOL	GENE_TITLE	RANK IN GENE LIST	RANK METRIC SCORE	RUNNING ES	CORE ENRICHMENT
CTGF	CCN2	cellular communication network factor 2 [Source:HGNC Symbol;Acc:HGNC:2500]	497	12.5803	-0.023037	No
MT1G	MT1G	metallothionein 1G [Source:HGNC Symbol;Acc:HGNC:7399]	756	9.05126	-0.033878	No
NPM1	NPM1	nucleophosmin 1 [Source:HGNC Symbol;Acc:HGNC:7910]	1047	7.06494	-0.0474423	No
SPP1	SPP1	secreted phosphoprotein 1 [Source:HGNC Symbol;Acc:HGNC:11255]	1127	6.6611	-0.0490369	No
MT1H	MT1H	metallothionein 1H [Source:HGNC Symbol;Acc:HGNC:7400]	1207	6.25426	-0.050812	No
LDHA	LDHA	lactate dehydrogenase A [Source:HGNC Symbol;Acc:HGNC:6535]	1313	5.8705	-0.0542542	No
PTMA	PTMA	prothymosin alpha [Source:HGNC Symbol;Acc:HGNC:9623]	1514	5.25954	-0.0634373	No
TMSB4X	TMSB4X	thymosin beta 4 X-linked [Source:HGNC Symbol;Acc:HGNC:11881]	1550	5.11488	-0.0631842	No
NDUFS5	NDUFS5	NADH:ubiquinone oxidoreductase subunit S5 [Source:HGNC Symbol;Acc:HGNC:7712]	1702	4.70351	-0.0697925	No
HSP90AB1	HSP90AB1	heat shock protein 90 alpha family class B member 1 [Source:HGNC Symbol;Acc:HGNC:5258]	1773	4.53855	-0.0718102	No
GAPDH	GAPDH	glyceraldehyde-3-phosphate dehydrogenase [Source:HGNC Symbol;Acc:HGNC:4141]	2131	3.71542	-0.0907176	No
PRDX1	PRDX1	peroxiredoxin 1 [Source:HGNC Symbol;Acc:HGNC:9352]	2271	3.47759	-0.0971787	No
HSPA8	HSPA8	heat shock protein family A (Hsp70) member 8 [Source:HGNC Symbol;Acc:HGNC:5241]	2901	2.53647	-0.13227	No
PEBP1	PEBP1	phosphatidylethanolamine binding protein 1 [Source:HGNC Symbol;Acc:HGNC:8630]	3110	2.27192	-0.143238	No
RPL36AL	RPL36AL	ribosomal protein L36a like [Source:HGNC Symbol;Acc:HGNC:10346]	3150	2.23718	-0.144492	No
ENO1	ENO1	enolase 1 [Source:HGNC Symbol;Acc:HGNC:3350]	3267	2.10591	-0.150237	No
PFN1	PFN1	profilin 1 [Source:HGNC Symbol;Acc:HGNC:8881]	3469	1.90173	-0.160967	No
YBX1	YBX1	Y-box binding protein 1 [Source:HGNC Symbol;Acc:HGNC:8014]	3754	1.62062	-0.1766	No
HNRNPA2B1	HNRNPA2B1	heterogeneous nuclear ribonucleoprotein A2/B1 [Source:HGNC Symbol;Acc:HGNC:5033]	3879	1.50039	-0.183074	No
ATP5B	ATP5F1B	ATP synthase F1 subunit beta [Source:HGNC Symbol;Acc:HGNC:830]	4339	1.15862	-0.208988	No
HSP90AA1	HSP90AA1	heat shock protein 90 alpha family class A member 1 [Source:HGNC Symbol;Acc:HGNC:5253]	4403	1.11241	-0.212122	No
ITIH2	ITIH2	inter-alpha-trypsin inhibitor heavy chain 2 [Source:HGNC Symbol;Acc:HGNC:6167]	4767	0.867435	-0.232638	No
RPL24	RPL24	ribosomal protein L24 [Source:HGNC Symbol;Acc:HGNC:10325]	5101	0.679126	-0.25151	No
ACTB	ACTB	actin beta [Source:HGNC Symbol;Acc:HGNC:132]	5386	0.548776	-0.267618	No
RPL27	RPL27	ribosomal protein L27 [Source:HGNC Symbol;Acc:HGNC:10328]	5435	0.528607	-0.270148	No
TUBB	TUBB	tubulin beta class I [Source:HGNC Symbol;Acc:HGNC:20778]	5722	0.420029	-0.286429	No
RPL12	RPL12	ribosomal protein L12 [Source:HGNC Symbol;Acc:HGNC:10302]	5832	0.385695	-0.292533	No
RPS24	RPS24	ribosomal protein S24 [Source:HGNC Symbol;Acc:HGNC:10411]	5884	0.363601	-0.295309	No
MT1E	MT1E	metallothionein 1E [Source:HGNC Symbol;Acc:HGNC:7397]	6217	0.263038	-0.314308	No
MCL1	MCL1	MCL1 apoptosis regulator, BCL2 family member [Source:HGNC Symbol;Acc:HGNC:6943]	6246	0.252779	-0.315808	No
RPL8	RPL8	ribosomal protein L8 [Source:HGNC Symbol;Acc:HGNC:10368]	6349	0.222851	-0.321582	No
MT2A	MT2A	metallothionein 2A [Source:HGNC Symbol;Acc:HGNC:7406]	6462	0.194871	-0.327944	No
HSP90B1	HSP90B1	heat shock protein 90 beta family member 1 [Source:HGNC Symbol;Acc:HGNC:12028]	6600	0.168016	-0.335758	No
RPL5	RPL5	ribosomal protein L5 [Source:HGNC Symbol;Acc:HGNC:10360]	6762	0.134226	-0.344968	No
RPS12	RPS12	ribosomal protein S12 [Source:HGNC Symbol;Acc:HGNC:10385]	6817	0.121729	-0.348023	No
RPS6	RPS6	ribosomal protein S6 [Source:HGNC Symbol;Acc:HGNC:10429]	7370	0.0383372	-0.379789	No
RPL19	RPL19	ribosomal protein L19 [Source:HGNC Symbol;Acc:HGNC:10312]	7500	0.0288997	-0.387203	No
RPL7	RPL7	ribosomal protein L7 [Source:HGNC Symbol;Acc:HGNC:10363]	7507	0.0283306	-0.387536	No
GSTP1	GSTP1	glutathione S-transferase pi 1 [Source:HGNC Symbol;Acc:HGNC:4638]	7612	0.0208207	-0.393515	No
RPS4X	RPS4X	ribosomal protein S4 X-linked [Source:HGNC Symbol;Acc:HGNC:10424]	7639	0.019408	-0.395003	No
APP	APP	amyloid beta precursor protein [Source:HGNC Symbol;Acc:HGNC:620]	7650	0.0188097	-0.395571	No
RPLP1	RPLP1	ribosomal protein lateral stalk subunit P1 [Source:HGNC Symbol;Acc:HGNC:10372]	7675	0.0175262	-0.396945	No
MT-RNR1	MT-RNR1	mitochondrially encoded 12S rRNA [Source:HGNC Symbol;Acc:HGNC:7470]	7910	0.00657527	-0.410415	No
RPL30	RPL30	ribosomal protein L30 [Source:HGNC Symbol;Acc:HGNC:10333]	8196	0.00059428	-0.426824	No
MT-RNR2	MT-RNR2	mitochondrially encoded 16S rRNA [Source:HGNC Symbol;Acc:HGNC:7471]	8224	0.000326801	-0.428379	No
RPL10A	RPL10A	ribosomal protein L10a [Source:HGNC Symbol;Acc:HGNC:10299]	8245	0.000210637	-0.42953	No
RPS18	RPS18	ribosomal protein S18 [Source:HGNC Symbol;Acc:HGNC:10401]	8290	6.30497e-05	-0.432064	No
UBB	UBB	ubiquitin B [Source:HGNC Symbol;Acc:HGNC:12463]	8383	-5.0549e-06	-0.437361	No
PRDX5	PRDX5	peroxiredoxin 5 [Source:HGNC Symbol;Acc:HGNC:9355]	8389	-1.38228e-05	-0.437648	No
RPL41	RPL41	ribosomal protein L41 [Source:HGNC Symbol;Acc:HGNC:10354]	8510	-0.000564838	-0.444558	No
MYL12B	MYL12B	myosin light chain 12B [Source:HGNC Symbol;Acc:HGNC:29827]	8587	-0.00136132	-0.448933	No
RHOA	RHOA	ras homolog family member A [Source:HGNC Symbol;Acc:HGNC:667]	8622	-0.00208498	-0.450889	No
RPS25	RPS25	ribosomal protein S25 [Source:HGNC Symbol;Acc:HGNC:10413]	8650	-0.00266494	-0.452443	No
RPL9	RPL9	ribosomal protein L9 [Source:HGNC Symbol;Acc:HGNC:10369]	8687	-0.00338023	-0.454514	No
CALR	CALR	calreticulin [Source:HGNC Symbol;Acc:HGNC:1455]	8702	-0.00362779	-0.455319	No
PLTP	PLTP	phospholipid transfer protein [Source:HGNC Symbol;Acc:HGNC:9093]	8738	-0.00476271	-0.457332	No
RPLP2	RPLP2	ribosomal protein lateral stalk subunit P2 [Source:HGNC Symbol;Acc:HGNC:10377]	8815	-0.0071739	-0.461704	No
RPS8	RPS8	ribosomal protein S8 [Source:HGNC Symbol;Acc:HGNC:10441]	9011	-0.0150844	-0.472925	No
FTH1	FTH1	ferritin heavy chain 1 [Source:HGNC Symbol;Acc:HGNC:3976]	9060	-0.0178277	-0.475681	No
RPL11	RPL11	ribosomal protein L11 [Source:HGNC Symbol;Acc:HGNC:10301]	9111	-0.021531	-0.47855	No
RPS14	RPS14	ribosomal protein S14 [Source:HGNC Symbol;Acc:HGNC:10387]	9141	-0.0236158	-0.48021	No
RPLP0	RPLP0	ribosomal protein lateral stalk subunit P0 [Source:HGNC Symbol;Acc:HGNC:10371]	9145	-0.0239609	-0.480372	No
RPL39	RPL39	ribosomal protein L39 [Source:HGNC Symbol;Acc:HGNC:10350]	9189	-0.0271705	-0.482835	No
MEG3	MEG3	maternally expressed 3 [Source:HGNC Symbol;Acc:HGNC:14575]	9200	-0.0283459	-0.483399	No
EEF2	EEF2	eukaryotic translation elongation factor 2 [Source:HGNC Symbol;Acc:HGNC:3214]	9221	-0.0296902	-0.484537	No
MYL6	MYL6	myosin light chain 6 [Source:HGNC Symbol;Acc:HGNC:7587]	9317	-0.0380628	-0.48999	No
EEF1A1	EEF1A1	eukaryotic translation elongation factor 1 alpha 1 [Source:HGNC Symbol;Acc:HGNC:3189]	9346	-0.0406761	-0.491584	No
EIF1	EIF1	eukaryotic translation initiation factor 1 [Source:HGNC Symbol;Acc:HGNC:3249]	9429	-0.0497726	-0.496283	No
RPL14	RPL14	ribosomal protein L14 [Source:HGNC Symbol;Acc:HGNC:10305]	9446	-0.051952	-0.497182	No
PRDX6	PRDX6	peroxiredoxin 6 [Source:HGNC Symbol;Acc:HGNC:16753]	9498	-0.0583528	-0.500092	No
ACTG1	ACTG1	actin gamma 1 [Source:HGNC Symbol;Acc:HGNC:144]	9503	-0.0592245	-0.500296	No
RPL7A	RPL7A	ribosomal protein L7a [Source:HGNC Symbol;Acc:HGNC:10364]	9514	-0.0605369	-0.500845	No
ITGB1	ITGB1	integrin subunit beta 1 [Source:HGNC Symbol;Acc:HGNC:6153]	9521	-0.061225	-0.501163	No
ODC1	ODC1	ornithine decarboxylase 1 [Source:HGNC Symbol;Acc:HGNC:8109]	9530	-0.0624602	-0.501596	No
AHSG	AHSG	alpha 2-HS glycoprotein [Source:HGNC Symbol;Acc:HGNC:349]	9729	-0.0861951	-0.512958	No
RPL3	RPL3	ribosomal protein L3 [Source:HGNC Symbol;Acc:HGNC:10332]	9741	-0.0882087	-0.513553	No
MYL9	MYL9	myosin light chain 9 [Source:HGNC Symbol;Acc:HGNC:15754]	9781	-0.093601	-0.515757	No
RPS27	RPS27	ribosomal protein S27 [Source:HGNC Symbol;Acc:HGNC:10416]	9834	-0.104395	-0.518704	No
RPL13A	RPL13A	ribosomal protein L13a [Source:HGNC Symbol;Acc:HGNC:10304]	10169	-0.1746	-0.537858	No
UBC	UBC	ubiquitin C [Source:HGNC Symbol;Acc:HGNC:12468]	10390	-0.226918	-0.550424	No
HBA2	HBA2	hemoglobin subunit alpha 2 [Source:HGNC Symbol;Acc:HGNC:4824]	10407	-0.231461	-0.551243	No
ANXA5	ANXA5	annexin A5 [Source:HGNC Symbol;Acc:HGNC:543]	10864	-0.380737	-0.577329	No
GJA1	GJA1	gap junction protein alpha 1 [Source:HGNC Symbol;Acc:HGNC:4274]	10883	-0.385753	-0.578194	No
AMBP	AMBP	alpha-1-microglobulin/bikunin precursor [Source:HGNC Symbol;Acc:HGNC:453]	10915	-0.398941	-0.579802	No
OST4	OST4	oligosaccharyltransferase complex subunit 4, non-catalytic [Source:HGNC Symbol;Acc:HGNC:32483]	10935	-0.406822	-0.580716	No
PEG10	PEG10	paternally expressed 10 [Source:HGNC Symbol;Acc:HGNC:14005]	10978	-0.419533	-0.582948	No
MT-ND5	MT-ND5	mitochondrially encoded NADH:ubiquinone oxidoreductase core subunit 5 [Source:HGNC Symbol;Acc:HGNC:7461]	10988	-0.424545	-0.583278	No
MT-ND2	MT-ND2	mitochondrially encoded NADH:ubiquinone oxidoreductase core subunit 2 [Source:HGNC Symbol;Acc:HGNC:7456]	11008	-0.434281	-0.584179	No
SERPINH1	SERPINH1	serpin family H member 1 [Source:HGNC Symbol;Acc:HGNC:1546]	11067	-0.45547	-0.587317	No
FTL	FTL	ferritin light chain [Source:HGNC Symbol;Acc:HGNC:3999]	11151	-0.495098	-0.591876	No
HBA1	HBA1	hemoglobin subunit alpha 1 [Source:HGNC Symbol;Acc:HGNC:4823]	11173	-0.507191	-0.59286	No
MT-CO3	MT-CO3	mitochondrially encoded cytochrome c oxidase III [Source:HGNC Symbol;Acc:HGNC:7422]	11196	-0.516655	-0.593898	No
OSTC	OSTC	oligosaccharyltransferase complex non-catalytic subunit [Source:HGNC Symbol;Acc:HGNC:24448]	11359	-0.595105	-0.602962	No
RPL10	RPL10	ribosomal protein L10 [Source:HGNC Symbol;Acc:HGNC:10298]	11401	-0.615059	-0.605049	No
PABPC1	PABPC1	poly(A) binding protein cytoplasmic 1 [Source:HGNC Symbol;Acc:HGNC:8554]	11616	-0.729135	-0.617048	No
SLC25A6	SLC25A6	solute carrier family 25 member 6 [Source:HGNC Symbol;Acc:HGNC:10992]	11617	-0.729648	-0.616724	No
MT-ND3	MT-ND3	mitochondrially encoded NADH:ubiquinone oxidoreductase core subunit 3 [Source:HGNC Symbol;Acc:HGNC:7458]	11695	-0.773424	-0.620815	No
MT-ND4	MT-ND4	mitochondrially encoded NADH:ubiquinone oxidoreductase core subunit 4 [Source:HGNC Symbol;Acc:HGNC:7459]	11743	-0.802277	-0.623165	No
HSPA5	HSPA5	heat shock protein family A (Hsp70) member 5 [Source:HGNC Symbol;Acc:HGNC:5238]	11780	-0.825174	-0.624872	No
RPS11	RPS11	ribosomal protein S11 [Source:HGNC Symbol;Acc:HGNC:10384]	11866	-0.873937	-0.629378	No
LGALS1	LGALS1	galectin 1 [Source:HGNC Symbol;Acc:HGNC:6561]	11872	-0.878579	-0.629276	No
MT-ATP8	MT-ATP8	mitochondrially encoded ATP synthase membrane subunit 8 [Source:HGNC Symbol;Acc:HGNC:7415]	12179	-1.09623	-0.646409	No
MTATP6P1	MTATP6P1	MT-ATP6 pseudogene 1 [Source:HGNC Symbol;Acc:HGNC:44575]	12227	-1.13312	-0.648613	No
MT-CYB	MT-CYB	mitochondrially encoded cytochrome b [Source:HGNC Symbol;Acc:HGNC:7427]	12297	-1.18336	-0.652061	No
CALU	CALU	calumenin [Source:HGNC Symbol;Acc:HGNC:1458]	12301	-1.18622	-0.651707	No
ARF4	ARF4	ADP ribosylation factor 4 [Source:HGNC Symbol;Acc:HGNC:655]	12419	-1.27555	-0.657878	No
SAT1	SAT1	spermidine/spermine N1-acetyltransferase 1 [Source:HGNC Symbol;Acc:HGNC:10540]	12590	-1.43337	-0.667031	No
MT-ND4L	MT-ND4L	mitochondrially encoded NADH:ubiquinone oxidoreductase core subunit 4L [Source:HGNC Symbol;Acc:HGNC:7460]	12622	-1.45383	-0.668171	No
SLC2A1	SLC2A1	solute carrier family 2 member 1 [Source:HGNC Symbol;Acc:HGNC:11005]	12639	-1.47227	-0.668439	No
MT-CO2	MT-CO2	mitochondrially encoded cytochrome c oxidase II [Source:HGNC Symbol;Acc:HGNC:7421]	12652	-1.48322	-0.668472	No
TPT1	TPT1	tumor protein, translationally-controlled 1 [Source:HGNC Symbol;Acc:HGNC:12022]	12657	-1.48574	-0.668044	No
TMSB10	TMSB10	thymosin beta 10 [Source:HGNC Symbol;Acc:HGNC:11879]	12658	-1.48588	-0.667385	No
MT-ATP6	MT-ATP6	mitochondrially encoded ATP synthase membrane subunit 6 [Source:HGNC Symbol;Acc:HGNC:7414]	12753	-1.58097	-0.672096	No
FSTL1	FSTL1	follistatin like 1 [Source:HGNC Symbol;Acc:HGNC:3972]	12816	-1.64056	-0.674938	No
MT-ND1	MT-ND1	mitochondrially encoded NADH:ubiquinone oxidoreductase core subunit 1 [Source:HGNC Symbol;Acc:HGNC:7455]	12955	-1.78069	-0.682094	No
PPIB	PPIB	peptidylprolyl isomerase B [Source:HGNC Symbol;Acc:HGNC:9255]	13048	-1.8705	-0.686562	No
IGFBP4	IGFBP4	insulin like growth factor binding protein 4 [Source:HGNC Symbol;Acc:HGNC:5473]	13201	-2.04155	-0.694408	No
MEST	MEST	mesoderm specific transcript [Source:HGNC Symbol;Acc:HGNC:7028]	13218	-2.05995	-0.694416	No
KRT18	KRT18	keratin 18 [Source:HGNC Symbol;Acc:HGNC:6430]	13335	-2.20595	-0.700117	No
PSAP	PSAP	prosaposin [Source:HGNC Symbol;Acc:HGNC:9498]	13437	-2.33104	-0.704898	No
B2M	B2M	beta-2-microglobulin [Source:HGNC Symbol;Acc:HGNC:914]	13518	-2.41702	-0.708432	No
ITM2B	ITM2B	integral membrane protein 2B [Source:HGNC Symbol;Acc:HGNC:6174]	13546	-2.45462	-0.708898	No
HBG1	HBG1	hemoglobin subunit gamma 1 [Source:HGNC Symbol;Acc:HGNC:4831]	13754	-2.76705	-0.71959	No
MARCKS	MARCKS	myristoylated alanine rich protein kinase C substrate [Source:HGNC Symbol;Acc:HGNC:6759]	13812	-2.83912	-0.721613	No
CD63	CD63	CD63 molecule [Source:HGNC Symbol;Acc:HGNC:1692]	13838	-2.87517	-0.721777	No
IFITM3	IFITM3	interferon induced transmembrane protein 3 [Source:HGNC Symbol;Acc:HGNC:5414]	13890	-2.96298	-0.7234	No
TIMP1	TIMP1	TIMP metallopeptidase inhibitor 1 [Source:HGNC Symbol;Acc:HGNC:11820]	13966	-3.0807	-0.726352	No
LAPTM4A	LAPTM4A	lysosomal protein transmembrane 4 alpha [Source:HGNC Symbol;Acc:HGNC:6924]	14170	-3.42517	-0.736521	No
HBZ	HBZ	hemoglobin subunit zeta [Source:HGNC Symbol;Acc:HGNC:4835]	14285	-3.62642	-0.741477	No
P4HB	P4HB	prolyl 4-hydroxylase subunit beta [Source:HGNC Symbol;Acc:HGNC:8548]	14414	-3.85698	-0.747136	No
MT-CO1	MT-CO1	mitochondrially encoded cytochrome c oxidase I [Source:HGNC Symbol;Acc:HGNC:7419]	14529	-4.07444	-0.751893	No
BGN	BGN	biglycan [Source:HGNC Symbol;Acc:HGNC:1044]	14629	-4.31157	-0.755681	No
SPINK1	SPINK1	serine peptidase inhibitor, Kazal type 1 [Source:HGNC Symbol;Acc:HGNC:11244]	14761	-4.64083	-0.761166	No
SDC4	SDC4	syndecan 4 [Source:HGNC Symbol;Acc:HGNC:10661]	15339	-6.48751	-0.791511	No
MAGED2	MAGED2	MAGE family member D2 [Source:HGNC Symbol;Acc:HGNC:16353]	15374	-6.59476	-0.790544	No
MMP14	MMP14	matrix metallopeptidase 14 [Source:HGNC Symbol;Acc:HGNC:7160]	15393	-6.67066	-0.788622	No
ATP1B1	ATP1B1	ATPase Na+/K+ transporting subunit beta 1 [Source:HGNC Symbol;Acc:HGNC:804]	15482	-7.02638	-0.790573	No
SPARC	SPARC	secreted protein acidic and cysteine rich [Source:HGNC Symbol;Acc:HGNC:11219]	15672	-8.00778	-0.797904	No
ZFP36	ZFP36	ZFP36 ring finger protein [Source:HGNC Symbol;Acc:HGNC:12862]	15697	-8.17552	-0.79566	No
TIMP3	TIMP3	TIMP metallopeptidase inhibitor 3 [Source:HGNC Symbol;Acc:HGNC:11822]	15707	-8.22172	-0.792532	No
SERPINA6	SERPINA6	serpin family A member 6 [Source:HGNC Symbol;Acc:HGNC:1540]	15732	-8.40128	-0.790188	No
COL1A1	COL1A1	collagen type I alpha 1 chain [Source:HGNC Symbol;Acc:HGNC:2197]	16007	-10.1953	-0.801443	Yes
COL5A2	COL5A2	collagen type V alpha 2 chain [Source:HGNC Symbol;Acc:HGNC:2210]	16019	-10.2496	-0.797531	Yes
COL1A2	COL1A2	collagen type I alpha 2 chain [Source:HGNC Symbol;Acc:HGNC:2198]	16023	-10.2781	-0.793146	Yes
A2M	A2M	alpha-2-macroglobulin [Source:HGNC Symbol;Acc:HGNC:7]	16031	-10.3598	-0.788955	Yes
COL6A2	COL6A2	collagen type VI alpha 2 chain [Source:HGNC Symbol;Acc:HGNC:2212]	16110	-10.9783	-0.788578	Yes
LOX	LOX	lysyl oxidase [Source:HGNC Symbol;Acc:HGNC:6664]	16127	-11.1007	-0.784576	Yes
APOE	APOE	apolipoprotein E [Source:HGNC Symbol;Acc:HGNC:613]	16167	-11.4045	-0.781764	Yes
H1F0	H1-0	H1.0 linker histone [Source:HGNC Symbol;Acc:HGNC:4714]	16250	-12.2012	-0.781075	Yes
SERPINA7	SERPINA7	serpin family A member 7 [Source:HGNC Symbol;Acc:HGNC:11583]	16338	-13.2506	-0.780208	Yes
S100A11	S100A11	S100 calcium binding protein A11 [Source:HGNC Symbol;Acc:HGNC:10488]	16408	-14.1535	-0.777904	Yes
COL6A1	COL6A1	collagen type VI alpha 1 chain [Source:HGNC Symbol;Acc:HGNC:2211]	16410	-14.1798	-0.771673	Yes
APOC3	APOC3	apolipoprotein C3 [Source:HGNC Symbol;Acc:HGNC:610]	16445	-14.6678	-0.767126	Yes
SERPINE2	SERPINE2	serpin family E member 2 [Source:HGNC Symbol;Acc:HGNC:8951]	16459	-14.8348	-0.761296	Yes
HBG2	HBG2	hemoglobin subunit gamma 2 [Source:HGNC Symbol;Acc:HGNC:4832]	16473	-14.9622	-0.755409	Yes
TGFBI	TGFBI	transforming growth factor beta induced [Source:HGNC Symbol;Acc:HGNC:11771]	16488	-15.1147	-0.749513	Yes
COL4A2	COL4A2	collagen type IV alpha 2 chain [Source:HGNC Symbol;Acc:HGNC:2203]	16496	-15.1988	-0.743176	Yes
VIM	VIM	vimentin [Source:HGNC Symbol;Acc:HGNC:12692]	16551	-15.8765	-0.739244	Yes
CTSB	CTSB	cathepsin B [Source:HGNC Symbol;Acc:HGNC:2527]	16568	-16.0804	-0.733034	Yes
HBE1	HBE1	hemoglobin subunit epsilon 1 [Source:HGNC Symbol;Acc:HGNC:4830]	16640	-17.2508	-0.729472	Yes
ACTA2	ACTA2	actin alpha 2, smooth muscle [Source:HGNC Symbol;Acc:HGNC:130]	16641	-17.3001	-0.7218	Yes
ALB	ALB	albumin [Source:HGNC Symbol;Acc:HGNC:399]	16660	-17.6844	-0.714994	Yes
GPC3	GPC3	glypican 3 [Source:HGNC Symbol;Acc:HGNC:4451]	16790	-20.3978	-0.713376	Yes
COL4A1	COL4A1	collagen type IV alpha 1 chain [Source:HGNC Symbol;Acc:HGNC:2202]	16828	-21.0565	-0.706169	Yes
TF	TF	transferrin [Source:HGNC Symbol;Acc:HGNC:11740]	16859	-21.8619	-0.698201	Yes
AGT	AGT	angiotensinogen [Source:HGNC Symbol;Acc:HGNC:333]	16899	-22.858	-0.69031	Yes
IGFBP7	IGFBP7	insulin like growth factor binding protein 7 [Source:HGNC Symbol;Acc:HGNC:5476]	16921	-23.3654	-0.681157	Yes
HPX	HPX	hemopexin [Source:HGNC Symbol;Acc:HGNC:5171]	16944	-24.0003	-0.671781	Yes
SERPINA1	SERPINA1	serpin family A member 1 [Source:HGNC Symbol;Acc:HGNC:8941]	17014	-26.0327	-0.664209	Yes
APOC1	APOC1	apolipoprotein C1 [Source:HGNC Symbol;Acc:HGNC:607]	17018	-26.1094	-0.652803	Yes
COL5A1	COL5A1	collagen type V alpha 1 chain [Source:HGNC Symbol;Acc:HGNC:2209]	17050	-27.0356	-0.642599	Yes
AFP	AFP	alpha fetoprotein [Source:HGNC Symbol;Acc:HGNC:317]	17073	-27.6589	-0.6316	Yes
SEPP1	SELENOP	selenoprotein P [Source:HGNC Symbol;Acc:HGNC:10751]	17114	-29.1124	-0.620993	Yes
COL6A3	COL6A3	collagen type VI alpha 3 chain [Source:HGNC Symbol;Acc:HGNC:2213]	17140	-29.7513	-0.609239	Yes
DLK1	DLK1	delta like non-canonical Notch ligand 1 [Source:HGNC Symbol;Acc:HGNC:2907]	17176	-31.456	-0.597304	Yes
RBP4	RBP4	retinol binding protein 4 [Source:HGNC Symbol;Acc:HGNC:9922]	17191	-32.115	-0.583868	Yes
APOA4	APOA4	apolipoprotein A4 [Source:HGNC Symbol;Acc:HGNC:602]	17196	-32.2901	-0.569779	Yes
IGFBP3	IGFBP3	insulin like growth factor binding protein 3 [Source:HGNC Symbol;Acc:HGNC:5472]	17230	-34.1684	-0.556527	Yes
S100A10	S100A10	S100 calcium binding protein A10 [Source:HGNC Symbol;Acc:HGNC:10487]	17233	-34.3511	-0.541409	Yes
AQP1	AQP1	aquaporin 1 (Colton blood group) [Source:HGNC Symbol;Acc:HGNC:633]	17264	-36.1422	-0.527108	Yes
DCN	DCN	decorin [Source:HGNC Symbol;Acc:HGNC:2705]	17344	-41.4254	-0.513286	Yes
FRZB	FRZB	frizzled related protein [Source:HGNC Symbol;Acc:HGNC:3959]	17417	-49.3297	-0.495556	Yes
FN1	FN1	fibronectin 1 [Source:HGNC Symbol;Acc:HGNC:3778]	17434	-51.4189	-0.473675	Yes
IGF2	IGF2	insulin like growth factor 2 [Source:HGNC Symbol;Acc:HGNC:5466]	17452	-54.3924	-0.450532	Yes
FABP1	FABP1	fatty acid binding protein 1 [Source:HGNC Symbol;Acc:HGNC:3555]	17459	-56.5146	-0.425816	Yes
VTN	VTN	vitronectin [Source:HGNC Symbol;Acc:HGNC:12724]	17491	-60.7555	-0.400658	Yes
H19	H19	H19 imprinted maternally expressed transcript [Source:HGNC Symbol;Acc:HGNC:4713]	17500	-63.1072	-0.373133	Yes
FGG	FGG	fibrinogen gamma chain [Source:HGNC Symbol;Acc:HGNC:3694]	17523	-68.8461	-0.343869	Yes
LUM	LUM	lumican [Source:HGNC Symbol;Acc:HGNC:6724]	17540	-80.0568	-0.309288	Yes
TTR	TTR	transthyretin [Source:HGNC Symbol;Acc:HGNC:12405]	17542	-81.2286	-0.273323	Yes
APOB	APOB	apolipoprotein B [Source:HGNC Symbol;Acc:HGNC:603]	17545	-82.4765	-0.236863	Yes
FGA	FGA	fibrinogen alpha chain [Source:HGNC Symbol;Acc:HGNC:3661]	17549	-85.8433	-0.198968	Yes
COL3A1	COL3A1	collagen type III alpha 1 chain [Source:HGNC Symbol;Acc:HGNC:2201]	17553	-89.3029	-0.159538	Yes
APOA2	APOA2	apolipoprotein A2 [Source:HGNC Symbol;Acc:HGNC:601]	17556	-95.4373	-0.11733	Yes
APOA1	APOA1	apolipoprotein A1 [Source:HGNC Symbol;Acc:HGNC:600]	17561	-103.548	-0.0716407	Yes
FGB	FGB	fibrinogen beta chain [Source:HGNC Symbol;Acc:HGNC:3662]	17563	-161.678	-1.26962e-07	Yes

### Sheet: D06_D13
PROBE	GENE SYMBOL	GENE_TITLE	RANK IN GENE LIST	RANK METRIC SCORE	RUNNING ES	CORE ENRICHMENT
SERPINE2	SERPINE2	serpin family E member 2 [Source:HGNC Symbol;Acc:HGNC:8951]	31	26.0439	0.0261089	No
FN1	FN1	fibronectin 1 [Source:HGNC Symbol;Acc:HGNC:3778]	340	12.6538	0.0219278	No
APOC1	APOC1	apolipoprotein C1 [Source:HGNC Symbol;Acc:HGNC:607]	369	12.2439	0.0334293	No
S100A10	S100A10	S100 calcium binding protein A10 [Source:HGNC Symbol;Acc:HGNC:10487]	1147	5.3796	-0.00554647	No
GJA1	GJA1	gap junction protein alpha 1 [Source:HGNC Symbol;Acc:HGNC:4274]	1351	4.49073	-0.0124249	No
FGB	FGB	fibrinogen beta chain [Source:HGNC Symbol;Acc:HGNC:3662]	1503	4.05774	-0.0167731	No
COL4A1	COL4A1	collagen type IV alpha 1 chain [Source:HGNC Symbol;Acc:HGNC:2202]	1646	3.65433	-0.0210352	No
APOA2	APOA2	apolipoprotein A2 [Source:HGNC Symbol;Acc:HGNC:601]	1718	3.51527	-0.0213582	No
APOA1	APOA1	apolipoprotein A1 [Source:HGNC Symbol;Acc:HGNC:600]	1821	3.30233	-0.0236942	No
FSTL1	FSTL1	follistatin like 1 [Source:HGNC Symbol;Acc:HGNC:3972]	2221	2.58297	-0.043901	No
LAPTM4A	LAPTM4A	lysosomal protein transmembrane 4 alpha [Source:HGNC Symbol;Acc:HGNC:6924]	2357	2.35193	-0.0491549	No
ITGB1	ITGB1	integrin subunit beta 1 [Source:HGNC Symbol;Acc:HGNC:6153]	2741	1.92946	-0.0691405	No
S100A11	S100A11	S100 calcium binding protein A11 [Source:HGNC Symbol;Acc:HGNC:10488]	2785	1.87297	-0.0696103	No
MARCKS	MARCKS	myristoylated alanine rich protein kinase C substrate [Source:HGNC Symbol;Acc:HGNC:6759]	3002	1.64318	-0.080287	No
ODC1	ODC1	ornithine decarboxylase 1 [Source:HGNC Symbol;Acc:HGNC:8109]	3172	1.46052	-0.0884533	No
APOE	APOE	apolipoprotein E [Source:HGNC Symbol;Acc:HGNC:613]	3256	1.37136	-0.0917634	No
PRDX1	PRDX1	peroxiredoxin 1 [Source:HGNC Symbol;Acc:HGNC:9352]	3325	1.31502	-0.0942703	No
IGFBP4	IGFBP4	insulin like growth factor binding protein 4 [Source:HGNC Symbol;Acc:HGNC:5473]	3553	1.14242	-0.106117	No
SDC4	SDC4	syndecan 4 [Source:HGNC Symbol;Acc:HGNC:10661]	3610	1.10661	-0.108156	No
SERPINH1	SERPINH1	serpin family H member 1 [Source:HGNC Symbol;Acc:HGNC:1546]	4193	0.787914	-0.140822	No
COL6A3	COL6A3	collagen type VI alpha 3 chain [Source:HGNC Symbol;Acc:HGNC:2213]	4334	0.715768	-0.148116	No
MMP14	MMP14	matrix metallopeptidase 14 [Source:HGNC Symbol;Acc:HGNC:7160]	4481	0.65606	-0.15582	No
COL4A2	COL4A2	collagen type IV alpha 2 chain [Source:HGNC Symbol;Acc:HGNC:2203]	4573	0.606904	-0.160409	No
MAGED2	MAGED2	MAGE family member D2 [Source:HGNC Symbol;Acc:HGNC:16353]	4648	0.577687	-0.164051	No
TTR	TTR	transthyretin [Source:HGNC Symbol;Acc:HGNC:12405]	4949	0.463636	-0.180828	No
CALU	CALU	calumenin [Source:HGNC Symbol;Acc:HGNC:1458]	5006	0.444876	-0.183576	No
GSTP1	GSTP1	glutathione S-transferase pi 1 [Source:HGNC Symbol;Acc:HGNC:4638]	5007	0.444204	-0.1831	No
TUBB	TUBB	tubulin beta class I [Source:HGNC Symbol;Acc:HGNC:20778]	5064	0.429783	-0.185864	No
PEG10	PEG10	paternally expressed 10 [Source:HGNC Symbol;Acc:HGNC:14005]	5182	0.389601	-0.192183	No
IGFBP3	IGFBP3	insulin like growth factor binding protein 3 [Source:HGNC Symbol;Acc:HGNC:5472]	5486	0.30944	-0.209298	No
PABPC1	PABPC1	poly(A) binding protein cytoplasmic 1 [Source:HGNC Symbol;Acc:HGNC:8554]	5832	0.237529	-0.228907	No
PEBP1	PEBP1	phosphatidylethanolamine binding protein 1 [Source:HGNC Symbol;Acc:HGNC:8630]	5968	0.212105	-0.236453	No
TMSB10	TMSB10	thymosin beta 10 [Source:HGNC Symbol;Acc:HGNC:11879]	6225	0.167569	-0.251013	No
PRDX6	PRDX6	peroxiredoxin 6 [Source:HGNC Symbol;Acc:HGNC:16753]	6619	0.118373	-0.273514	No
APOB	APOB	apolipoprotein B [Source:HGNC Symbol;Acc:HGNC:603]	6888	0.0894032	-0.288849	No
ARF4	ARF4	ADP ribosylation factor 4 [Source:HGNC Symbol;Acc:HGNC:655]	6927	0.0857806	-0.290945	No
MT-RNR1	MT-RNR1	mitochondrially encoded 12S rRNA [Source:HGNC Symbol;Acc:HGNC:7470]	7421	0.0450589	-0.319283	No
HSPA5	HSPA5	heat shock protein family A (Hsp70) member 5 [Source:HGNC Symbol;Acc:HGNC:5238]	7675	0.0307229	-0.333817	No
HSP90B1	HSP90B1	heat shock protein 90 beta family member 1 [Source:HGNC Symbol;Acc:HGNC:12028]	7777	0.0249257	-0.339605	No
HNRNPA2B1	HNRNPA2B1	heterogeneous nuclear ribonucleoprotein A2/B1 [Source:HGNC Symbol;Acc:HGNC:5033]	7927	0.0183799	-0.348165	No
ANXA5	ANXA5	annexin A5 [Source:HGNC Symbol;Acc:HGNC:543]	8338	0.00543108	-0.371765	No
KRT18	KRT18	keratin 18 [Source:HGNC Symbol;Acc:HGNC:6430]	8375	0.00469869	-0.373833	No
FTH1	FTH1	ferritin heavy chain 1 [Source:HGNC Symbol;Acc:HGNC:3976]	8686	0.000739599	-0.391681	No
OSTC	OSTC	oligosaccharyltransferase complex non-catalytic subunit [Source:HGNC Symbol;Acc:HGNC:24448]	8815	8.11898e-05	-0.399051	No
FABP1	FABP1	fatty acid binding protein 1 [Source:HGNC Symbol;Acc:HGNC:3555]	9007	-0.000170188	-0.410048	No
MCL1	MCL1	MCL1 apoptosis regulator, BCL2 family member [Source:HGNC Symbol;Acc:HGNC:6943]	9145	-0.00107937	-0.417935	No
MYL6	MYL6	myosin light chain 6 [Source:HGNC Symbol;Acc:HGNC:7587]	9506	-0.00670054	-0.438656	No
MT-RNR2	MT-RNR2	mitochondrially encoded 16S rRNA [Source:HGNC Symbol;Acc:HGNC:7471]	9725	-0.0134842	-0.451193	No
NDUFS5	NDUFS5	NADH:ubiquinone oxidoreductase subunit S5 [Source:HGNC Symbol;Acc:HGNC:7712]	9752	-0.0144328	-0.452675	No
CTGF	CCN2	cellular communication network factor 2 [Source:HGNC Symbol;Acc:HGNC:2500]	9862	-0.0179349	-0.458931	No
CD63	CD63	CD63 molecule [Source:HGNC Symbol;Acc:HGNC:1692]	9905	-0.0203265	-0.461328	No
PPIB	PPIB	peptidylprolyl isomerase B [Source:HGNC Symbol;Acc:HGNC:9255]	9964	-0.0225443	-0.464643	No
MEG3	MEG3	maternally expressed 3 [Source:HGNC Symbol;Acc:HGNC:14575]	10026	-0.0259728	-0.468127	No
HSP90AA1	HSP90AA1	heat shock protein 90 alpha family class A member 1 [Source:HGNC Symbol;Acc:HGNC:5253]	10086	-0.0293842	-0.471493	No
COL6A1	COL6A1	collagen type VI alpha 1 chain [Source:HGNC Symbol;Acc:HGNC:2211]	10211	-0.0354942	-0.478595	No
UBB	UBB	ubiquitin B [Source:HGNC Symbol;Acc:HGNC:12463]	10218	-0.0360109	-0.478901	No
HSP90AB1	HSP90AB1	heat shock protein 90 alpha family class B member 1 [Source:HGNC Symbol;Acc:HGNC:5258]	10352	-0.0445388	-0.486512	No
PTMA	PTMA	prothymosin alpha [Source:HGNC Symbol;Acc:HGNC:9623]	10543	-0.0599017	-0.497387	No
MT-ND2	MT-ND2	mitochondrially encoded NADH:ubiquinone oxidoreductase core subunit 2 [Source:HGNC Symbol;Acc:HGNC:7456]	10609	-0.0650481	-0.50106	No
MT-CYB	MT-CYB	mitochondrially encoded cytochrome b [Source:HGNC Symbol;Acc:HGNC:7427]	10772	-0.079444	-0.510302	No
BGN	BGN	biglycan [Source:HGNC Symbol;Acc:HGNC:1044]	10901	-0.092893	-0.517573	No
ACTG1	ACTG1	actin gamma 1 [Source:HGNC Symbol;Acc:HGNC:144]	10908	-0.0933954	-0.517818	No
MT-CO3	MT-CO3	mitochondrially encoded cytochrome c oxidase III [Source:HGNC Symbol;Acc:HGNC:7422]	11311	-0.145035	-0.540809	No
MT-ND5	MT-ND5	mitochondrially encoded NADH:ubiquinone oxidoreductase core subunit 5 [Source:HGNC Symbol;Acc:HGNC:7461]	11359	-0.151544	-0.543353	No
MT-ND1	MT-ND1	mitochondrially encoded NADH:ubiquinone oxidoreductase core subunit 1 [Source:HGNC Symbol;Acc:HGNC:7455]	11377	-0.154509	-0.544166	No
MT-ATP8	MT-ATP8	mitochondrially encoded ATP synthase membrane subunit 8 [Source:HGNC Symbol;Acc:HGNC:7415]	11407	-0.160021	-0.545664	No
MT-CO2	MT-CO2	mitochondrially encoded cytochrome c oxidase II [Source:HGNC Symbol;Acc:HGNC:7421]	11430	-0.163298	-0.546756	No
P4HB	P4HB	prolyl 4-hydroxylase subunit beta [Source:HGNC Symbol;Acc:HGNC:8548]	11445	-0.16515	-0.547385	No
YBX1	YBX1	Y-box binding protein 1 [Source:HGNC Symbol;Acc:HGNC:8014]	11602	-0.194907	-0.556159	No
H1F0	H1-0	H1.0 linker histone [Source:HGNC Symbol;Acc:HGNC:4714]	11603	-0.195272	-0.555949	No
APP	APP	amyloid beta precursor protein [Source:HGNC Symbol;Acc:HGNC:620]	11604	-0.195488	-0.55574	No
RPS11	RPS11	ribosomal protein S11 [Source:HGNC Symbol;Acc:HGNC:10384]	11793	-0.230722	-0.566317	No
RHOA	RHOA	ras homolog family member A [Source:HGNC Symbol;Acc:HGNC:667]	11797	-0.23163	-0.566242	No
OST4	OST4	oligosaccharyltransferase complex subunit 4, non-catalytic [Source:HGNC Symbol;Acc:HGNC:32483]	11803	-0.232384	-0.566281	No
RPL3	RPL3	ribosomal protein L3 [Source:HGNC Symbol;Acc:HGNC:10332]	11839	-0.237537	-0.568042	No
NPM1	NPM1	nucleophosmin 1 [Source:HGNC Symbol;Acc:HGNC:7910]	11841	-0.237789	-0.567845	No
COL6A2	COL6A2	collagen type VI alpha 2 chain [Source:HGNC Symbol;Acc:HGNC:2212]	11856	-0.241509	-0.568392	No
RPL10A	RPL10A	ribosomal protein L10a [Source:HGNC Symbol;Acc:HGNC:10299]	11868	-0.243595	-0.568765	No
MTATP6P1	MTATP6P1	MT-ATP6 pseudogene 1 [Source:HGNC Symbol;Acc:HGNC:44575]	11952	-0.262165	-0.573263	No
MT1H	MT1H	metallothionein 1H [Source:HGNC Symbol;Acc:HGNC:7400]	11968	-0.264137	-0.573843	No
MT-ND3	MT-ND3	mitochondrially encoded NADH:ubiquinone oxidoreductase core subunit 3 [Source:HGNC Symbol;Acc:HGNC:7458]	11988	-0.269468	-0.574649	No
EEF1A1	EEF1A1	eukaryotic translation elongation factor 1 alpha 1 [Source:HGNC Symbol;Acc:HGNC:3189]	12048	-0.280538	-0.577745	No
RPL24	RPL24	ribosomal protein L24 [Source:HGNC Symbol;Acc:HGNC:10325]	12065	-0.282873	-0.578364	No
HSPA8	HSPA8	heat shock protein family A (Hsp70) member 8 [Source:HGNC Symbol;Acc:HGNC:5241]	12113	-0.294166	-0.580755	No
MYL12B	MYL12B	myosin light chain 12B [Source:HGNC Symbol;Acc:HGNC:29827]	12133	-0.298026	-0.58153	No
MT-CO1	MT-CO1	mitochondrially encoded cytochrome c oxidase I [Source:HGNC Symbol;Acc:HGNC:7419]	12331	-0.341907	-0.592506	No
RPLP0	RPLP0	ribosomal protein lateral stalk subunit P0 [Source:HGNC Symbol;Acc:HGNC:10371]	12390	-0.359434	-0.595461	No
PSAP	PSAP	prosaposin [Source:HGNC Symbol;Acc:HGNC:9498]	12399	-0.36404	-0.595531	No
CALR	CALR	calreticulin [Source:HGNC Symbol;Acc:HGNC:1455]	12404	-0.365248	-0.59537	No
EEF2	EEF2	eukaryotic translation elongation factor 2 [Source:HGNC Symbol;Acc:HGNC:3214]	12470	-0.387179	-0.598698	No
MT-ATP6	MT-ATP6	mitochondrially encoded ATP synthase membrane subunit 6 [Source:HGNC Symbol;Acc:HGNC:7414]	12586	-0.420192	-0.60487	No
COL5A2	COL5A2	collagen type V alpha 2 chain [Source:HGNC Symbol;Acc:HGNC:2210]	12606	-0.42489	-0.605508	No
RPL14	RPL14	ribosomal protein L14 [Source:HGNC Symbol;Acc:HGNC:10305]	12628	-0.43022	-0.606257	No
GPC3	GPC3	glypican 3 [Source:HGNC Symbol;Acc:HGNC:4451]	12778	-0.47697	-0.614325	No
MT-ND4L	MT-ND4L	mitochondrially encoded NADH:ubiquinone oxidoreductase core subunit 4L [Source:HGNC Symbol;Acc:HGNC:7460]	12792	-0.483696	-0.614555	No
MEST	MEST	mesoderm specific transcript [Source:HGNC Symbol;Acc:HGNC:7028]	12794	-0.48447	-0.614094	No
RPS27	RPS27	ribosomal protein S27 [Source:HGNC Symbol;Acc:HGNC:10416]	12806	-0.488295	-0.614204	No
RPL8	RPL8	ribosomal protein L8 [Source:HGNC Symbol;Acc:HGNC:10368]	12980	-0.55181	-0.623574	No
RPL7A	RPL7A	ribosomal protein L7a [Source:HGNC Symbol;Acc:HGNC:10364]	12986	-0.553574	-0.623269	No
MT1G	MT1G	metallothionein 1G [Source:HGNC Symbol;Acc:HGNC:7399]	13169	-0.620302	-0.633084	No
RPS4X	RPS4X	ribosomal protein S4 X-linked [Source:HGNC Symbol;Acc:HGNC:10424]	13213	-0.639548	-0.634875	No
VIM	VIM	vimentin [Source:HGNC Symbol;Acc:HGNC:12692]	13304	-0.691999	-0.639316	No
MT-ND4	MT-ND4	mitochondrially encoded NADH:ubiquinone oxidoreductase core subunit 4 [Source:HGNC Symbol;Acc:HGNC:7459]	13349	-0.712228	-0.641086	No
COL1A2	COL1A2	collagen type I alpha 2 chain [Source:HGNC Symbol;Acc:HGNC:2198]	13360	-0.719245	-0.640892	No
RPS14	RPS14	ribosomal protein S14 [Source:HGNC Symbol;Acc:HGNC:10387]	13383	-0.728516	-0.641378	No
TPT1	TPT1	tumor protein, translationally-controlled 1 [Source:HGNC Symbol;Acc:HGNC:12022]	13389	-0.731306	-0.640883	No
COL1A1	COL1A1	collagen type I alpha 1 chain [Source:HGNC Symbol;Acc:HGNC:2197]	13422	-0.743889	-0.641928	No
PRDX5	PRDX5	peroxiredoxin 5 [Source:HGNC Symbol;Acc:HGNC:9355]	13518	-0.798204	-0.646543	No
LUM	LUM	lumican [Source:HGNC Symbol;Acc:HGNC:6724]	13645	-0.863896	-0.652873	No
RPL30	RPL30	ribosomal protein L30 [Source:HGNC Symbol;Acc:HGNC:10333]	13652	-0.870557	-0.652286	No
RPS25	RPS25	ribosomal protein S25 [Source:HGNC Symbol;Acc:HGNC:10413]	13687	-0.893095	-0.653287	No
RPL9	RPL9	ribosomal protein L9 [Source:HGNC Symbol;Acc:HGNC:10369]	13724	-0.91309	-0.654382	No
RPS12	RPS12	ribosomal protein S12 [Source:HGNC Symbol;Acc:HGNC:10385]	13760	-0.935789	-0.655395	No
RPL41	RPL41	ribosomal protein L41 [Source:HGNC Symbol;Acc:HGNC:10354]	13839	-0.982955	-0.658833	No
RPL13A	RPL13A	ribosomal protein L13a [Source:HGNC Symbol;Acc:HGNC:10304]	13857	-0.995618	-0.658745	No
RPL5	RPL5	ribosomal protein L5 [Source:HGNC Symbol;Acc:HGNC:10360]	13868	-1.00611	-0.658244	No
RPS6	RPS6	ribosomal protein S6 [Source:HGNC Symbol;Acc:HGNC:10429]	13887	-1.0141	-0.658194	No
RPL19	RPL19	ribosomal protein L19 [Source:HGNC Symbol;Acc:HGNC:10312]	13904	-1.02289	-0.65802	No
RPL39	RPL39	ribosomal protein L39 [Source:HGNC Symbol;Acc:HGNC:10350]	13909	-1.02472	-0.657152	No
UBC	UBC	ubiquitin C [Source:HGNC Symbol;Acc:HGNC:12468]	13936	-1.04483	-0.65753	No
SLC25A6	SLC25A6	solute carrier family 25 member 6 [Source:HGNC Symbol;Acc:HGNC:10992]	13950	-1.05696	-0.657147	No
H19	H19	H19 imprinted maternally expressed transcript [Source:HGNC Symbol;Acc:HGNC:4713]	13992	-1.08787	-0.658342	No
RPLP2	RPLP2	ribosomal protein lateral stalk subunit P2 [Source:HGNC Symbol;Acc:HGNC:10377]	14031	-1.12078	-0.65933	No
RPL10	RPL10	ribosomal protein L10 [Source:HGNC Symbol;Acc:HGNC:10298]	14063	-1.14543	-0.659888	No
EIF1	EIF1	eukaryotic translation initiation factor 1 [Source:HGNC Symbol;Acc:HGNC:3249]	14064	-1.14594	-0.658661	No
RPL7	RPL7	ribosomal protein L7 [Source:HGNC Symbol;Acc:HGNC:10363]	14082	-1.15965	-0.658397	No
RPL11	RPL11	ribosomal protein L11 [Source:HGNC Symbol;Acc:HGNC:10301]	14100	-1.17504	-0.658118	No
ACTA2	ACTA2	actin alpha 2, smooth muscle [Source:HGNC Symbol;Acc:HGNC:130]	14110	-1.18484	-0.657367	No
RPL12	RPL12	ribosomal protein L12 [Source:HGNC Symbol;Acc:HGNC:10302]	14177	-1.2451	-0.659834	No
RPLP1	RPLP1	ribosomal protein lateral stalk subunit P1 [Source:HGNC Symbol;Acc:HGNC:10372]	14190	-1.25588	-0.659179	No
ATP5B	ATP5F1B	ATP synthase F1 subunit beta [Source:HGNC Symbol;Acc:HGNC:830]	14295	-1.33908	-0.663733	No
RPS8	RPS8	ribosomal protein S8 [Source:HGNC Symbol;Acc:HGNC:10441]	14336	-1.36596	-0.664573	No
RPS18	RPS18	ribosomal protein S18 [Source:HGNC Symbol;Acc:HGNC:10401]	14347	-1.37826	-0.663673	No
PFN1	PFN1	profilin 1 [Source:HGNC Symbol;Acc:HGNC:8881]	14430	-1.44718	-0.666844	No
ENO1	ENO1	enolase 1 [Source:HGNC Symbol;Acc:HGNC:3350]	14434	-1.44978	-0.665464	No
RPS24	RPS24	ribosomal protein S24 [Source:HGNC Symbol;Acc:HGNC:10411]	14680	-1.68841	-0.677762	No
COL3A1	COL3A1	collagen type III alpha 1 chain [Source:HGNC Symbol;Acc:HGNC:2201]	14753	-1.77921	-0.680002	No
GAPDH	GAPDH	glyceraldehyde-3-phosphate dehydrogenase [Source:HGNC Symbol;Acc:HGNC:4141]	14762	-1.78993	-0.678546	No
ITM2B	ITM2B	integral membrane protein 2B [Source:HGNC Symbol;Acc:HGNC:6174]	14788	-1.82552	-0.67803	No
COL5A1	COL5A1	collagen type V alpha 1 chain [Source:HGNC Symbol;Acc:HGNC:2209]	14833	-1.87256	-0.678558	No
SEPP1	SELENOP	selenoprotein P [Source:HGNC Symbol;Acc:HGNC:10751]	14851	-1.89359	-0.677509	No
HPX	HPX	hemopexin [Source:HGNC Symbol;Acc:HGNC:5171]	14912	-1.96355	-0.67886	No
RPL27	RPL27	ribosomal protein L27 [Source:HGNC Symbol;Acc:HGNC:10328]	14972	-2.03113	-0.680082	No
IFITM3	IFITM3	interferon induced transmembrane protein 3 [Source:HGNC Symbol;Acc:HGNC:5414]	14985	-2.04615	-0.678581	No
FGA	FGA	fibrinogen alpha chain [Source:HGNC Symbol;Acc:HGNC:3661]	15074	-2.15621	-0.681339	No
RPL36AL	RPL36AL	ribosomal protein L36a like [Source:HGNC Symbol;Acc:HGNC:10346]	15169	-2.29314	-0.684295	Yes
AMBP	AMBP	alpha-1-microglobulin/bikunin precursor [Source:HGNC Symbol;Acc:HGNC:453]	15201	-2.34861	-0.683564	Yes
ACTB	ACTB	actin beta [Source:HGNC Symbol;Acc:HGNC:132]	15240	-2.39184	-0.683191	Yes
ATP1B1	ATP1B1	ATPase Na+/K+ transporting subunit beta 1 [Source:HGNC Symbol;Acc:HGNC:804]	15289	-2.46624	-0.683313	Yes
TGFBI	TGFBI	transforming growth factor beta induced [Source:HGNC Symbol;Acc:HGNC:11771]	15309	-2.49579	-0.681734	Yes
IGF2	IGF2	insulin like growth factor 2 [Source:HGNC Symbol;Acc:HGNC:5466]	15329	-2.53683	-0.680111	Yes
FTL	FTL	ferritin light chain [Source:HGNC Symbol;Acc:HGNC:3999]	15339	-2.5506	-0.677897	Yes
TIMP1	TIMP1	TIMP metallopeptidase inhibitor 1 [Source:HGNC Symbol;Acc:HGNC:11820]	15348	-2.56292	-0.675613	Yes
IGFBP7	IGFBP7	insulin like growth factor binding protein 7 [Source:HGNC Symbol;Acc:HGNC:5476]	15426	-2.7127	-0.677141	Yes
MYL9	MYL9	myosin light chain 9 [Source:HGNC Symbol;Acc:HGNC:15754]	15504	-2.88505	-0.678484	Yes
SPARC	SPARC	secreted protein acidic and cysteine rich [Source:HGNC Symbol;Acc:HGNC:11219]	15659	-3.28277	-0.683835	Yes
SAT1	SAT1	spermidine/spermine N1-acetyltransferase 1 [Source:HGNC Symbol;Acc:HGNC:10540]	15681	-3.33775	-0.681469	Yes
CTSB	CTSB	cathepsin B [Source:HGNC Symbol;Acc:HGNC:2527]	15708	-3.40844	-0.679316	Yes
LOX	LOX	lysyl oxidase [Source:HGNC Symbol;Acc:HGNC:6664]	15720	-3.4539	-0.67625	Yes
MT2A	MT2A	metallothionein 2A [Source:HGNC Symbol;Acc:HGNC:7406]	15752	-3.55291	-0.67423	Yes
PLTP	PLTP	phospholipid transfer protein [Source:HGNC Symbol;Acc:HGNC:9093]	15826	-3.79266	-0.674371	Yes
SLC2A1	SLC2A1	solute carrier family 2 member 1 [Source:HGNC Symbol;Acc:HGNC:11005]	15997	-4.42588	-0.679419	Yes
RBP4	RBP4	retinol binding protein 4 [Source:HGNC Symbol;Acc:HGNC:9922]	16049	-4.6495	-0.677375	Yes
AGT	AGT	angiotensinogen [Source:HGNC Symbol;Acc:HGNC:333]	16110	-4.97969	-0.675497	Yes
MT1E	MT1E	metallothionein 1E [Source:HGNC Symbol;Acc:HGNC:7397]	16163	-5.27935	-0.672836	Yes
LGALS1	LGALS1	galectin 1 [Source:HGNC Symbol;Acc:HGNC:6561]	16316	-6.10561	-0.675049	Yes
AQP1	AQP1	aquaporin 1 (Colton blood group) [Source:HGNC Symbol;Acc:HGNC:633]	16352	-6.36968	-0.670242	Yes
DCN	DCN	decorin [Source:HGNC Symbol;Acc:HGNC:2705]	16369	-6.53506	-0.664164	Yes
TIMP3	TIMP3	TIMP metallopeptidase inhibitor 3 [Source:HGNC Symbol;Acc:HGNC:11822]	16413	-6.81753	-0.659338	Yes
VTN	VTN	vitronectin [Source:HGNC Symbol;Acc:HGNC:12724]	16445	-7.17367	-0.653439	Yes
TMSB4X	TMSB4X	thymosin beta 4 X-linked [Source:HGNC Symbol;Acc:HGNC:11881]	16478	-7.39245	-0.647364	Yes
FRZB	FRZB	frizzled related protein [Source:HGNC Symbol;Acc:HGNC:3959]	16649	-9.15956	-0.647342	Yes
LDHA	LDHA	lactate dehydrogenase A [Source:HGNC Symbol;Acc:HGNC:6535]	16678	-9.531	-0.638746	Yes
B2M	B2M	beta-2-microglobulin [Source:HGNC Symbol;Acc:HGNC:914]	16703	-9.94005	-0.629482	Yes
SERPINA6	SERPINA6	serpin family A member 6 [Source:HGNC Symbol;Acc:HGNC:1540]	16710	-9.98841	-0.61913	Yes
ZFP36	ZFP36	ZFP36 ring finger protein [Source:HGNC Symbol;Acc:HGNC:12862]	16729	-10.3456	-0.609086	Yes
AFP	AFP	alpha fetoprotein [Source:HGNC Symbol;Acc:HGNC:317]	16857	-12.8504	-0.602635	Yes
TF	TF	transferrin [Source:HGNC Symbol;Acc:HGNC:11740]	16859	-12.8739	-0.588904	Yes
SERPINA7	SERPINA7	serpin family A member 7 [Source:HGNC Symbol;Acc:HGNC:11583]	16864	-12.9783	-0.575234	Yes
SERPINA1	SERPINA1	serpin family A member 1 [Source:HGNC Symbol;Acc:HGNC:8941]	16880	-13.2658	-0.56189	Yes
FGG	FGG	fibrinogen gamma chain [Source:HGNC Symbol;Acc:HGNC:3694]	17099	-20.0347	-0.552984	Yes
APOA4	APOA4	apolipoprotein A4 [Source:HGNC Symbol;Acc:HGNC:602]	17109	-20.3886	-0.531665	Yes
DLK1	DLK1	delta like non-canonical Notch ligand 1 [Source:HGNC Symbol;Acc:HGNC:2907]	17153	-22.1271	-0.510442	Yes
SPINK1	SPINK1	serine peptidase inhibitor, Kazal type 1 [Source:HGNC Symbol;Acc:HGNC:11244]	17167	-23.038	-0.486516	Yes
APOC3	APOC3	apolipoprotein C3 [Source:HGNC Symbol;Acc:HGNC:610]	17230	-25.565	-0.462705	Yes
ALB	ALB	albumin [Source:HGNC Symbol;Acc:HGNC:399]	17232	-25.6426	-0.435299	Yes
A2M	A2M	alpha-2-macroglobulin [Source:HGNC Symbol;Acc:HGNC:7]	17276	-27.9629	-0.407825	Yes
HBA2	HBA2	hemoglobin subunit alpha 2 [Source:HGNC Symbol;Acc:HGNC:4824]	17390	-37.0487	-0.374651	Yes
HBE1	HBE1	hemoglobin subunit epsilon 1 [Source:HGNC Symbol;Acc:HGNC:4830]	17395	-37.4597	-0.334761	Yes
HBG1	HBG1	hemoglobin subunit gamma 1 [Source:HGNC Symbol;Acc:HGNC:4831]	17415	-38.8435	-0.294252	Yes
HBA1	HBA1	hemoglobin subunit alpha 1 [Source:HGNC Symbol;Acc:HGNC:4823]	17418	-39.151	-0.252436	Yes
AHSG	AHSG	alpha 2-HS glycoprotein [Source:HGNC Symbol;Acc:HGNC:349]	17419	-39.1577	-0.210497	Yes
HBG2	HBG2	hemoglobin subunit gamma 2 [Source:HGNC Symbol;Acc:HGNC:4832]	17458	-44.3633	-0.16517	Yes
SPP1	SPP1	secreted phosphoprotein 1 [Source:HGNC Symbol;Acc:HGNC:11255]	17470	-46.6416	-0.115849	Yes
HBZ	HBZ	hemoglobin subunit zeta [Source:HGNC Symbol;Acc:HGNC:4835]	17481	-47.4231	-0.065633	Yes
ITIH2	ITIH2	inter-alpha-trypsin inhibitor heavy chain 2 [Source:HGNC Symbol;Acc:HGNC:6167]	17543	-65.6349	0.00115176	Yes
