## Supplementary material for "Self-organized yolk sac-like organoids allow for scalable generation of multipotent hematopoietic progenitor cells from human induced pluripotent stem cells": TableS2

### Sheet: C6 MP3
	p_val	avg_log2FC	pct.1	pct.2	p_val_adj	cluster	gene
1	9.4e-150	2.46969	0.667	0.074	2.08e-145	C6 MP3	HGF
2	4.13e-122	1.14841	0.699	0.099	9.16e-118	C6 MP3	CNTFR
3	9.69e-115	1.95142	0.724	0.119	2.15e-110	C6 MP3	NTRK2
4	4.9e-105	1.18347	0.718	0.12	1.09e-100	C6 MP3	HOXA13
5	7.81e-97	1.44192	0.776	0.164	1.73e-92	C6 MP3	VEGFC
6	1.43e-80	2.09158	0.872	0.293	3.18e-76	C6 MP3	TWIST1
7	3.61e-76	3.47757	0.641	0.142	7.99e-72	C6 MP3	SST
8	2.47e-75	1.14136	0.494	0.078	5.47e-71	C6 MP3	DNM3OS
9	8.54e-74	3.40748	0.442	0.066	1.89e-69	C6 MP3	KISS1
10	5.25e-69	1.76158	1	0.914	1.16e-64	C6 MP3	COL6A2
11	1.63e-68	1.76489	0.962	0.497	3.62e-64	C6 MP3	ZEB2
12	3.08e-68	1.35738	0.744	0.222	6.82e-64	C6 MP3	CEP126
13	6.38e-68	1.53118	1	0.957	1.41e-63	C6 MP3	COL6A1
14	1.76e-66	1.15192	0.744	0.207	3.9e-62	C6 MP3	ENTPD3
15	1.76e-66	1.41196	0.808	0.273	3.9e-62	C6 MP3	S1PR3
16	8.23e-66	1.15252	0.788	0.249	1.83e-61	C6 MP3	EMILIN1
17	5.07e-63	1.464	0.91	0.419	1.12e-58	C6 MP3	PLOD2
18	6.39e-62	1.75292	1	0.816	1.42e-57	C6 MP3	PCOLCE
19	1.19e-60	1.78391	1	0.748	2.64e-56	C6 MP3	COL6A3
20	5.26e-60	1.53791	1	0.872	1.17e-55	C6 MP3	COL4A2
21	5.22e-59	1.57905	0.949	0.517	1.16e-54	C6 MP3	ALCAM
22	8.65e-55	1.71649	1	0.852	1.92e-50	C6 MP3	VCAN
23	8.13e-54	1.39162	0.859	0.367	1.8e-49	C6 MP3	HAND2-AS1
24	4.2e-53	1.60904	0.744	0.265	9.32e-49	C6 MP3	MIR503HG
25	1.33e-52	2.18341	0.686	0.232	2.94e-48	C6 MP3	NPY
26	2.23e-51	1.44667	0.801	0.294	4.94e-47	C6 MP3	PRRX1
27	7.1e-51	1.31398	0.647	0.201	1.57e-46	C6 MP3	EGFLAM
28	1.22e-50	1.29621	0.987	0.907	2.71e-46	C6 MP3	BAMBI
29	1.91e-50	3.18612	0.519	0.136	4.24e-46	C6 MP3	REN
30	2.87e-50	1.27294	0.821	0.368	6.35e-46	C6 MP3	OAF
31	5.13e-50	1.47896	1	0.782	1.14e-45	C6 MP3	MAP1B
32	1.55e-46	1.15979	0.968	0.596	3.44e-42	C6 MP3	CDH11
33	7.58e-45	1.30487	0.936	0.503	1.68e-40	C6 MP3	HAND2
34	3.62e-44	1.52676	1	0.849	8.03e-40	C6 MP3	COL4A1
35	1.25e-43	1.25642	0.795	0.364	2.78e-39	C6 MP3	CDC42EP5
36	7.13e-40	1.68384	0.897	0.542	1.58e-35	C6 MP3	CCDC80
37	8.14e-39	1.25014	0.5	0.142	1.8e-34	C6 MP3	DES
38	2e-38	1.21163	1	1	4.44e-34	C6 MP3	TMSB4X
39	2.18e-36	1.21061	1	0.978	4.83e-32	C6 MP3	COL3A1
40	5.03e-36	1.50844	0.91	0.582	1.11e-31	C6 MP3	PMP22
41	1.22e-34	1.2208	0.654	0.268	2.7e-30	C6 MP3	DOK5
42	5.88e-33	1.29284	0.673	0.291	1.3e-28	C6 MP3	CTHRC1
43	7.26e-29	1.1332	0.955	0.791	1.61e-24	C6 MP3	COL5A2
44	2.36e-28	1.4978	0.968	0.815	5.23e-24	C6 MP3	IGFBP3
45	1.46e-27	1.19057	0.417	0.128	3.24e-23	C6 MP3	FGF7
46	9.68e-26	1.27683	0.769	0.431	2.15e-21	C6 MP3	MFAP4
47	2.98e-18	1.63058	0.872	0.738	6.61e-14	C6 MP3	LGALS1
48	9.23e-17	1.1615	0.827	0.632	2.05e-12	C6 MP3	ADAMTS1
49	1.57e-13	1.70951	0.449	0.236	3.49e-09	C6 MP3	TIMP3
50	0.00027636	1.4384	0.5	0.418	1	C6 MP3	DLK1

### Sheet: C5 HE
	p_val	avg_log2FC	pct.1	pct.2	p_val_adj	cluster	gene
1	1.80143e-307	1.68905	0.848	0.103	3.99304e-303	C5 HE	ACVRL1
2	7.87521e-292	2.06718	0.923	0.152	1.74562e-287	C5 HE	CD40
3	1.32847e-269	2.34027	0.963	0.212	2.9447e-265	C5 HE	PLXND1
4	3.07768e-267	3.92025	0.993	0.267	6.82198e-263	C5 HE	RAMP2
5	6.92847e-266	2.92567	0.983	0.25	1.53576e-261	C5 HE	ETS1
6	6.12188e-264	1.88393	0.734	0.085	1.35698e-259	C5 HE	KLF2
7	2.22021e-255	2.65929	0.983	0.258	4.92132e-251	C5 HE	F2R
8	8.32265e-253	1.76124	0.902	0.174	1.8448e-248	C5 HE	DOCK6
9	3.11886e-248	2.56489	0.916	0.176	6.91326e-244	C5 HE	RNASE1
10	5.67983e-245	2.668	0.764	0.103	1.25899e-240	C5 HE	SOX17
11	4.6888e-240	4.24381	1	0.343	1.03932e-235	C5 HE	GNG11
12	2.97472e-230	2.54931	0.939	0.219	6.59376e-226	C5 HE	HOPX
13	2.35547e-222	3.64551	0.997	0.407	5.22113e-218	C5 HE	IGFBP4
14	1.66821e-217	4.9135	0.744	0.127	3.69775e-213	C5 HE	CRHBP
15	6.36219e-217	2.97195	0.993	0.4	1.41024e-212	C5 HE	VAMP5
16	3.48569e-209	3.48813	1	0.455	7.72639e-205	C5 HE	KDR
17	3.2701e-201	2.60537	0.98	0.355	7.24851e-197	C5 HE	IFI16
18	3.65631e-197	2.61108	0.983	0.394	8.10458e-193	C5 HE	FLT1
19	1.17564e-196	2.33432	0.96	0.367	2.60591e-192	C5 HE	JAM3
20	2.39568e-194	3.3617	0.997	0.641	5.31027e-190	C5 HE	EGFL7
21	4.40503e-191	2.57882	0.963	0.366	9.7642e-187	C5 HE	THY1
22	4.54835e-186	2.34158	1	0.732	1.00819e-181	C5 HE	CCDC85B
23	1.1201e-175	1.81831	0.912	0.276	2.48282e-171	C5 HE	LDB2
24	1.95388e-175	2.45174	0.997	0.712	4.33097e-171	C5 HE	PRCP
25	4.02553e-172	2.23184	1	0.827	8.92298e-168	C5 HE	SPTBN1
26	9.62756e-171	2.09939	0.673	0.12	2.13405e-166	C5 HE	CAV1
27	9.70355e-165	1.64736	0.926	0.334	2.15089e-160	C5 HE	NID1
28	1.71128e-164	1.78852	0.97	0.504	3.79322e-160	C5 HE	FAM69B
29	2.55716e-163	1.74666	0.949	0.376	5.6682e-159	C5 HE	ELK3
30	1.26439e-159	1.86358	0.997	0.75	2.80264e-155	C5 HE	MSN
31	1.6523e-159	1.75929	0.896	0.322	3.66249e-155	C5 HE	TLNRD1
32	1.11312e-158	2.29361	1	0.676	2.46734e-154	C5 HE	IGFBP2
33	6.37354e-157	2.27863	1	0.758	1.41276e-152	C5 HE	TFPI
34	1.53028e-151	1.74089	0.939	0.407	3.39203e-147	C5 HE	ITGA5
35	1.56089e-151	1.67126	0.933	0.36	3.45988e-147	C5 HE	CFLAR
36	1.03897e-146	1.88119	1	0.786	2.30299e-142	C5 HE	COTL1
37	9.90669e-146	1.87624	1	0.992	2.19592e-141	C5 HE	RDX
38	2.8935e-143	1.7066	0.966	0.505	6.41374e-139	C5 HE	HLA-E
39	2.31334e-142	1.90277	0.943	0.423	5.12776e-138	C5 HE	NRP1
40	2.20711e-140	1.71241	0.997	0.435	4.89227e-136	C5 HE	S100A16
41	4.88205e-136	1.61642	1	0.955	1.08216e-131	C5 HE	VIM
42	2.47199e-135	1.67096	0.98	0.555	5.47941e-131	C5 HE	GYPC
43	1.01822e-134	1.85372	0.845	0.254	2.257e-130	C5 HE	PCAT14
44	4.42208e-126	1.67811	0.987	0.544	9.80199e-122	C5 HE	RGS5
45	3.79676e-119	1.99139	0.936	0.609	8.41589e-115	C5 HE	HSPG2
46	1.05821e-115	1.78313	0.899	0.468	2.34563e-111	C5 HE	TSPAN13
47	1.06463e-100	1.80685	0.835	0.367	2.35985e-96	C5 HE	APLNR
48	9.10082e-92	1.95053	0.882	0.485	2.01729e-87	C5 HE	NRP2
49	3.33822e-84	1.98018	0.512	0.128	7.3995e-80	C5 HE	TFPI2
50	4.00818e-61	2.09334	0.795	0.492	8.88454e-57	C5 HE	S100A4

### Sheet: C3 YE
	p_val	avg_log2FC	pct.1	pct.2	p_val_adj	cluster	gene
1	1.80699e-306	1.85794	0.999	0.828	4.00537e-302	C3 YE	VCAN
2	1.28428e-304	1.30708	0.994	0.85	2.84674e-300	C3 YE	PCBD1
3	2.0071e-301	1.44581	0.587	0.072	4.44895e-297	C3 YE	HPGD
4	2.43105e-289	1.73631	0.735	0.181	5.38867e-285	C3 YE	BMP2
5	4.43906e-289	2.05395	1	0.894	9.83961e-285	C3 YE	ODC1
6	2.41912e-284	1.5968	0.691	0.148	5.36221e-280	C3 YE	CENPA
7	9.31673e-283	1.57727	1	0.92	2.06515e-278	C3 YE	MPC2
8	3.27571e-275	1.48779	0.962	0.644	7.26094e-271	C3 YE	B4GALT4
9	1.02537e-269	1.46843	0.909	0.468	2.27283e-265	C3 YE	CAMK2D
10	8.94383e-268	1.65165	0.977	0.771	1.98249e-263	C3 YE	GAMT
11	5.76059e-265	1.28768	0.85	0.347	1.27689e-260	C3 YE	PCYT2
12	1.2085e-261	2.04547	0.911	0.381	2.67876e-257	C3 YE	S100A16
13	1.0285e-260	1.88166	1	1	2.27976e-256	C3 YE	APOE
14	1.73033e-256	5.62531	0.925	0.694	3.83546e-252	C3 YE	TTR
15	1.59505e-255	1.63221	0.959	0.628	3.53558e-251	C3 YE	ASPH
16	8.37437e-253	1.68705	0.97	0.775	1.85626e-248	C3 YE	FGFR1
17	1.16609e-247	1.7712	0.963	0.647	2.58475e-243	C3 YE	SAT1
18	2.24011e-240	1.738	0.55	0.096	4.96542e-236	C3 YE	FGG
19	1.22811e-235	1.41428	0.764	0.277	2.72223e-231	C3 YE	SLC39A14
20	1.03696e-232	1.2945	0.702	0.196	2.29853e-228	C3 YE	CA2
21	1.07323e-232	2.2944	0.351	0.023	2.37892e-228	C3 YE	SHH
22	1.91214e-231	1.9317	0.96	0.864	4.23846e-227	C3 YE	PRR13
23	6.31506e-231	2.79103	0.413	0.042	1.3998e-226	C3 YE	CST1
24	5.68134e-216	2.23459	0.837	0.46	1.25933e-211	C3 YE	VTN
25	4.39123e-206	3.66566	0.627	0.194	9.73361e-202	C3 YE	RBP4
26	4.53327e-206	1.70124	0.998	0.997	1.00485e-201	C3 YE	S100A10
27	2.53613e-195	1.43612	0.904	0.624	5.62159e-191	C3 YE	PEPD
28	1.11962e-183	1.58074	0.593	0.171	2.48176e-179	C3 YE	FBLN2
29	7.89624e-180	1.47572	0.962	0.887	1.75028e-175	C3 YE	PTGR1
30	1.29477e-179	1.35439	0.88	0.515	2.87e-175	C3 YE	LAMA1
31	8.81999e-178	1.70292	0.774	0.367	1.95504e-173	C3 YE	HLA-DRB1
32	6.87943e-175	1.69446	0.864	0.517	1.5249e-170	C3 YE	FLRT3
33	1.06023e-173	1.79029	0.801	0.473	2.3501e-169	C3 YE	FKBP11
34	6.43882e-172	1.30172	0.252	0.013	1.42723e-167	C3 YE	CST4
35	4.78521e-168	1.65228	0.965	0.806	1.06069e-163	C3 YE	GPC3
36	1.2397e-165	1.66508	0.371	0.054	2.74792e-161	C3 YE	IL32
37	2.39555e-160	1.33686	0.831	0.528	5.30998e-156	C3 YE	GLUD1
38	3.13011e-156	1.34119	0.967	0.752	6.93821e-152	C3 YE	SLC2A3
39	8.30624e-153	2.27011	0.801	0.504	1.84116e-148	C3 YE	RSPO3
40	4.63886e-130	1.46607	0.932	0.841	1.02825e-125	C3 YE	GSN
41	2.95986e-127	1.57309	0.839	0.543	6.56083e-123	C3 YE	LGALS3
42	1.04679e-122	1.29948	0.712	0.37	2.32032e-118	C3 YE	TNNC1
43	4.94243e-120	1.58425	0.999	0.999	1.09554e-115	C3 YE	S100A13
44	2.08524e-118	1.53075	0.346	0.073	4.62214e-114	C3 YE	SERPINA1
45	1.11625e-117	1.37473	0.986	0.933	2.47428e-113	C3 YE	FABP5
46	2.11213e-96	3.56891	0.745	0.51	4.68174e-92	C3 YE	AFP
47	1.36694e-59	1.88008	0.355	0.134	3.02995e-55	C3 YE	BEX5
48	1.81132e-59	1.3526	0.984	0.965	4.01496e-55	C3 YE	NEAT1
49	1.97584e-49	1.37897	0.78	0.75	4.37966e-45	C3 YE	P4HA1
50	2.76429e-10	1.28809	0.506	0.43	6.12732e-06	C3 YE	COL2A1

### Sheet: C4 MP4
	p_val	avg_log2FC	pct.1	pct.2	p_val_adj	cluster	gene
1	1.59049e-267	1.27599	0.631	0.114	3.52548e-263	C4 MP4	PBK
2	7.08641e-267	2.21178	0.904	0.393	1.57077e-262	C4 MP4	CENPF
3	9.13582e-253	2.36263	0.826	0.309	2.02505e-248	C4 MP4	TOP2A
4	3.67243e-250	1.17589	0.594	0.101	8.1403e-246	C4 MP4	NDC80
5	4.65779e-247	1.74052	0.75	0.224	1.03245e-242	C4 MP4	NUSAP1
6	2.85107e-246	1.33284	1	0.999	6.31968e-242	C4 MP4	H2AFZ
7	5.12459e-245	1.8749	0.987	0.81	1.13592e-240	C4 MP4	HMGB2
8	1.68188e-244	1.52394	0.858	0.322	3.72806e-240	C4 MP4	BIRC5
9	6.63297e-240	1.29651	0.633	0.134	1.47026e-235	C4 MP4	GTSE1
10	8.10083e-240	1.55002	1	0.998	1.79563e-235	C4 MP4	TUBA1B
11	1.31744e-238	1.6039	0.957	0.655	2.92024e-234	C4 MP4	CKS1B
12	1.45458e-236	1.45751	0.722	0.188	3.22422e-232	C4 MP4	MKI67
13	2.0414e-234	1.19924	0.64	0.139	4.52498e-230	C4 MP4	CCNA2
14	2.52612e-234	1.16837	0.626	0.13	5.59939e-230	C4 MP4	NUF2
15	6.88267e-234	1.52346	0.672	0.161	1.52561e-229	C4 MP4	DLGAP5
16	3.10004e-233	1.59888	0.854	0.41	6.87155e-229	C4 MP4	MAD2L1
17	4.86285e-233	1.69419	0.725	0.205	1.0779e-228	C4 MP4	ASPM
18	8.69664e-229	1.50251	0.84	0.336	1.9277e-224	C4 MP4	TMSB15A
19	1.17436e-226	1.65105	0.74	0.233	2.60308e-222	C4 MP4	TPX2
20	7.80857e-223	1.369	0.675	0.17	1.73085e-218	C4 MP4	HMMR
21	2.97176e-222	1.2612	0.674	0.172	6.58721e-218	C4 MP4	AURKB
22	3.15603e-221	1.17645	1	0.987	6.99566e-217	C4 MP4	NASP
23	7.75392e-214	1.58263	0.925	0.511	1.71873e-209	C4 MP4	PCLAF
24	9.43477e-214	1.9088	0.777	0.291	2.09131e-209	C4 MP4	UBE2C
25	1.15049e-210	1.25404	0.686	0.189	2.55018e-206	C4 MP4	RRM2
26	7.48976e-203	1.18796	0.823	0.351	1.66018e-198	C4 MP4	ZWINT
27	2.26649e-201	1.31251	0.59	0.136	5.02389e-197	C4 MP4	DEPDC1
28	3.92349e-194	1.38737	0.831	0.382	8.69681e-190	C4 MP4	CCNB2
29	1.73106e-191	1.50034	0.868	0.431	3.83707e-187	C4 MP4	TYMS
30	2.64828e-191	1.34696	0.927	0.593	5.87017e-187	C4 MP4	CENPW
31	9.48073e-190	1.39144	0.899	0.557	2.1015e-185	C4 MP4	SMC4
32	3.55589e-184	1.52961	0.694	0.239	7.88198e-180	C4 MP4	CENPE
33	2.48898e-182	1.27122	0.75	0.297	5.51707e-178	C4 MP4	CLSPN
34	1.21569e-174	1.36792	0.796	0.375	2.69471e-170	C4 MP4	KIF20B
35	1.62275e-167	1.30002	0.731	0.293	3.59699e-163	C4 MP4	CDKN3
36	8.59565e-166	1.94002	0.689	0.28	1.90531e-161	C4 MP4	CDK1
37	3.3206e-165	1.16969	0.726	0.3	7.36045e-161	C4 MP4	UBE2T
38	1.83524e-164	1.66217	0.821	0.451	4.06799e-160	C4 MP4	CCNB1
39	7.59921e-158	1.25357	0.668	0.234	1.68444e-153	C4 MP4	CDC20
40	1.12332e-153	1.32226	0.975	0.93	2.48995e-149	C4 MP4	UBE2S
41	7.11766e-153	1.16709	0.94	0.714	1.5777e-148	C4 MP4	CKS2
42	8.98853e-148	1.4268	0.953	0.711	1.9924e-143	C4 MP4	PTTG1
43	1.74959e-135	1.47676	0.639	0.247	3.87813e-131	C4 MP4	PRRX1
44	1.89976e-134	1.23502	0.979	0.864	4.21101e-130	C4 MP4	DUT
45	5.96991e-131	1.21409	0.869	0.57	1.32329e-126	C4 MP4	CENPV
46	1.5451e-122	1.29484	0.613	0.233	3.42488e-118	C4 MP4	LIX1
47	8.46656e-116	2.43151	0.984	0.976	1.8767e-111	C4 MP4	HIST1H4C
48	1.01262e-110	1.19286	0.958	0.842	2.24457e-106	C4 MP4	KPNA2
49	2.0774e-78	1.82435	0.816	0.609	4.60477e-74	C4 MP4	HOXB-AS3
50	1.60277e-32	1.17795	0.399	0.217	3.55271e-28	C4 MP4	NPY

### Sheet: C0 MP1
	p_val	avg_log2FC	pct.1	pct.2	p_val_adj	cluster	gene
1	1.7207e-305	1.70314	0.922	0.447	3.81411e-301	C0 MP1	LMCD1
2	1.16097e-293	1.71063	0.999	0.945	2.5734e-289	C0 MP1	LUM
3	4.62657e-292	1.55213	0.994	0.799	1.02552e-287	C0 MP1	PLTP
4	2.27389e-284	1.73962	0.945	0.551	5.04031e-280	C0 MP1	PDPN
5	6.64747e-280	1.40375	0.936	0.481	1.47348e-275	C0 MP1	ATP7B
6	1.07701e-275	1.74373	0.905	0.483	2.38729e-271	C0 MP1	ARG2
7	1.41429e-275	1.50214	1	0.878	3.13492e-271	C0 MP1	COL1A2
8	8.63544e-274	1.33624	0.997	0.744	1.91413e-269	C0 MP1	COL5A1
9	2.43194e-272	1.15844	0.651	0.139	5.39064e-268	C0 MP1	CNTN5
10	4.71241e-261	1.57427	0.924	0.468	1.04455e-256	C0 MP1	SLIT2
11	5.29877e-257	1.26749	0.994	0.829	1.17453e-252	C0 MP1	IL6ST
12	4.22576e-256	1.44634	0.98	0.58	9.36681e-252	C0 MP1	COBLL1
13	3.05383e-253	1.4503	0.993	0.74	6.76912e-249	C0 MP1	PITX1
14	4.60837e-245	1.22884	0.768	0.269	1.02149e-240	C0 MP1	SPON1
15	2.93616e-244	1.29429	0.998	0.785	6.5083e-240	C0 MP1	NID2
16	1.91285e-242	1.66296	0.874	0.424	4.24003e-238	C0 MP1	SYT10
17	2.81207e-241	1.64946	0.744	0.239	6.23324e-237	C0 MP1	LMO3
18	6.93356e-239	1.49015	0.868	0.378	1.53689e-234	C0 MP1	RGS4
19	2.03694e-238	1.65024	0.984	0.678	4.51508e-234	C0 MP1	POSTN
20	2.07673e-238	1.24822	1	0.964	4.60328e-234	C0 MP1	UBE2E3
21	4.8804e-226	1.43714	0.934	0.572	1.08179e-221	C0 MP1	SLC40A1
22	3.42605e-225	1.43427	0.996	0.935	7.59418e-221	C0 MP1	CSRP2
23	6.50454e-225	1.31612	0.942	0.615	1.4418e-220	C0 MP1	CAVIN3
24	7.53308e-224	1.53669	0.954	0.661	1.66978e-219	C0 MP1	FST
25	3.73056e-223	1.26578	0.923	0.401	8.26915e-219	C0 MP1	ALOX15
26	3.43464e-222	1.43302	0.896	0.462	7.61323e-218	C0 MP1	RAMP1
27	4.36226e-222	1.3157	0.992	0.863	9.66938e-218	C0 MP1	PAPSS1
28	4.48421e-222	1.17867	0.793	0.307	9.9397e-218	C0 MP1	SLC39A2
29	6.89533e-219	1.32427	0.888	0.449	1.52842e-214	C0 MP1	SNAI2
30	1.65439e-216	1.44039	0.666	0.204	3.66713e-212	C0 MP1	THBD
31	8.3269e-216	1.2906	0.94	0.563	1.84574e-211	C0 MP1	BAG2
32	9.21268e-215	1.46532	0.63	0.174	2.04208e-210	C0 MP1	PAPPA
33	1.22052e-206	1.33776	0.825	0.362	2.7054e-202	C0 MP1	TNNI1
34	5.1238e-206	1.19791	0.93	0.492	1.13574e-201	C0 MP1	TNNT2
35	3.61305e-205	1.17644	0.995	0.938	8.00869e-201	C0 MP1	PODXL
36	1.3517e-202	1.28777	0.869	0.454	2.99618e-198	C0 MP1	AMIGO2
37	2.32033e-200	1.84925	0.963	0.728	5.14325e-196	C0 MP1	DCN
38	5.24993e-194	1.4561	0.973	0.809	1.1637e-189	C0 MP1	IDH1
39	1.08348e-187	1.1808	0.834	0.476	2.40163e-183	C0 MP1	CHSY1
40	3.72258e-174	1.30101	0.82	0.457	8.25147e-170	C0 MP1	PKIA
41	4.82078e-170	1.17198	0.943	0.564	1.06857e-165	C0 MP1	CYB5D1
42	1.29114e-160	1.19042	0.948	0.818	2.86194e-156	C0 MP1	TP53I3
43	5.81867e-160	1.1631	0.788	0.396	1.28977e-155	C0 MP1	KCTD12
44	6.95065e-160	1.32788	0.638	0.231	1.54068e-155	C0 MP1	NTM
45	9.11276e-129	1.30775	0.731	0.369	2.01993e-124	C0 MP1	MFAP4
46	5.83347e-128	1.16393	0.647	0.271	1.29305e-123	C0 MP1	MYL7
47	1.4787e-98	2.48514	0.753	0.53	3.27769e-94	C0 MP1	MGP
48	9.05887e-91	1.46741	0.775	0.61	2.00799e-86	C0 MP1	DUSP23
49	8.83161e-87	1.39417	0.841	0.634	1.95761e-82	C0 MP1	CLU
50	4.70956e-29	1.17958	0.374	0.227	1.04392e-24	C0 MP1	STMN2

### Sheet: C1 MP2
	p_val	avg_log2FC	pct.1	pct.2	p_val_adj	cluster	gene
1	1.46631e-296	1.91978	0.957	0.665	3.25023e-292	C1 MP2	STX18
2	5.87218e-291	1.28031	1	0.899	1.30163e-286	C1 MP2	ALDH2
3	1.75425e-271	1.03842	1	0.986	3.88847e-267	C1 MP2	NME4
4	9.34295e-267	1.61891	0.931	0.435	2.07096e-262	C1 MP2	FIBIN
5	6.73678e-255	1.51459	0.904	0.464	1.49327e-250	C1 MP2	MAF
6	9.72771e-253	1.28615	0.778	0.252	2.15624e-248	C1 MP2	CPED1
7	1.77989e-247	1.62112	0.993	0.809	3.9453e-243	C1 MP2	SLC16A3
8	2.49722e-243	1.37673	0.924	0.45	5.53533e-239	C1 MP2	IGF2.1
9	1.07751e-235	1.29144	0.998	0.835	2.38841e-231	C1 MP2	BST2
10	1.20502e-235	1.39942	0.994	0.772	2.67105e-231	C1 MP2	AKAP12
11	2.12072e-230	1.25755	1	0.974	4.70079e-226	C1 MP2	SLC9A3R1
12	2.5659e-227	1.01373	0.986	0.803	5.68757e-223	C1 MP2	MXRA7
13	3.41419e-227	1.28808	0.937	0.538	7.5679e-223	C1 MP2	TGFBR3
14	2.51499e-225	1.28911	0.797	0.315	5.57473e-221	C1 MP2	MITF
15	1.55067e-222	1.55684	0.908	0.574	3.4372e-218	C1 MP2	SORD
16	2.627e-218	1.14625	0.853	0.381	5.82302e-214	C1 MP2	COL13A1
17	2.17204e-217	1.1991	0.868	0.403	4.81454e-213	C1 MP2	CLMP
18	1.31117e-216	1.19504	1	0.874	2.90635e-212	C1 MP2	TMEM88
19	1.30516e-209	1.41633	0.991	0.882	2.89302e-205	C1 MP2	SLC2A1
20	2.25188e-204	1.7618	0.908	0.558	4.99152e-200	C1 MP2	MYL4
21	4.88808e-198	1.19486	0.932	0.625	1.08349e-193	C1 MP2	SDC2
22	3.50595e-196	1.14213	0.999	0.965	7.77129e-192	C1 MP2	PHGDH
23	2.14946e-195	1.01206	0.738	0.263	4.7645e-191	C1 MP2	FOXF1
24	4.79431e-192	1.14337	0.899	0.412	1.06271e-187	C1 MP2	ALOX15
25	8.24037e-188	1.20407	0.936	0.618	1.82656e-183	C1 MP2	LINC02381
26	7.28763e-187	1.09222	0.929	0.529	1.61538e-182	C1 MP2	SEMA3A
27	2.76918e-186	0.978686	0.985	0.878	6.13816e-182	C1 MP2	PDCD4
28	3.34816e-183	1.07052	0.943	0.638	7.42153e-179	C1 MP2	SERPINB9
29	1.5212e-181	1.04688	0.773	0.306	3.3719e-177	C1 MP2	IFIT1
30	1.18289e-177	1.00863	0.998	0.938	2.62199e-173	C1 MP2	PODXL
31	1.84911e-176	1.52676	0.987	0.75	4.09874e-172	C1 MP2	ACTC1
32	1.24047e-174	1.13176	0.863	0.507	2.74962e-170	C1 MP2	PXK
33	1.62753e-173	1.0181	0.884	0.533	3.60759e-169	C1 MP2	JDP2
34	6.14316e-173	1.01252	0.865	0.455	1.36169e-168	C1 MP2	GALNT10
35	2.41959e-172	1.09287	0.859	0.443	5.36326e-168	C1 MP2	MCOLN3
36	4.43179e-171	1.0545	0.752	0.334	9.82351e-167	C1 MP2	LEPR
37	2.96781e-167	1.51351	0.958	0.688	6.57844e-163	C1 MP2	POSTN
38	2.587e-163	1.01616	0.541	0.154	5.73433e-159	C1 MP2	WISP1
39	1.24062e-159	0.996504	0.999	0.88	2.74996e-155	C1 MP2	COL1A2
40	4.347e-154	1.19989	0.983	0.866	9.63556e-150	C1 MP2	RBP1
41	8.17177e-150	1.20947	0.908	0.621	1.81135e-145	C1 MP2	PTCH1
42	2.69087e-148	1.04872	0.734	0.299	5.96458e-144	C1 MP2	AL138900.3
43	3.51296e-141	1.06806	0.725	0.364	7.78684e-137	C1 MP2	SLC39A4
44	5.48878e-139	1.1635	0.983	0.879	1.21664e-134	C1 MP2	FRZB
45	3.13227e-125	1.00656	0.997	0.96	6.94298e-121	C1 MP2	CDKN1C
46	1.3747e-124	1.11802	0.648	0.288	3.04716e-120	C1 MP2	RGS16
47	2.40842e-106	1.12975	0.808	0.531	5.33851e-102	C1 MP2	AQP1
48	6.77485e-99	1.09254	0.424	0.136	1.50171e-94	C1 MP2	CYP26A1
49	1.4081e-90	0.974801	0.746	0.473	3.1212e-86	C1 MP2	SPON2
50	1.41801e-24	1.11399	0.393	0.259	3.14316e-20	C1 MP2	SLC5A12

### Sheet: C2 TB
	p_val	avg_log2FC	pct.1	pct.2	p_val_adj	cluster	gene
1	9.11742e-305	1.7378	1	0.98	2.02097e-300	C2 TB	DSP
2	3.23762e-298	1.36948	0.953	0.635	7.17651e-294	C2 TB	AP1S1
3	1.49792e-296	2.22508	1	0.991	3.32028e-292	C2 TB	DBI
4	2.88729e-294	1.48641	1	0.836	6.39998e-290	C2 TB	SPINT2
5	1.2502e-286	1.23636	0.79	0.234	2.77119e-282	C2 TB	WDR86
6	2.69891e-284	1.27178	0.938	0.29	5.9824e-280	C2 TB	CLDN7
7	1.05756e-282	1.94977	0.877	0.391	2.34418e-278	C2 TB	CD9
8	5.08192e-282	1.22894	0.986	0.775	1.12646e-277	C2 TB	VAMP8
9	1.28413e-280	1.68621	0.998	0.968	2.84639e-276	C2 TB	ATP2B1
10	5.88846e-278	1.93118	0.958	0.642	1.30524e-273	C2 TB	ANXA3
11	2.79978e-275	3.45371	0.986	0.93	6.206e-271	C2 TB	CTSV
12	6.33667e-275	1.85129	0.389	0.022	1.40459e-270	C2 TB	PAPPA2
13	2.7662e-271	1.27471	1	1	6.13156e-267	C2 TB	S100A11
14	6.06557e-269	1.57995	0.99	0.63	1.34449e-264	C2 TB	IGFBP2
15	5.36177e-267	2.82349	0.851	0.428	1.18849e-262	C2 TB	EPAS1
16	2.47153e-265	1.51196	1	0.96	5.4784e-261	C2 TB	PRTG
17	6.74412e-263	1.24045	1	0.916	1.4949e-258	C2 TB	SINHCAF
18	1.06932e-262	1.59706	1	0.525	2.37025e-258	C2 TB	EPCAM
19	3.91044e-261	1.77194	0.987	0.831	8.66789e-257	C2 TB	ID1
20	2.18139e-259	1.36827	0.992	0.886	4.83526e-255	C2 TB	UGP2
21	2.41851e-255	1.74261	0.929	0.62	5.36088e-251	C2 TB	STOM
22	2.73573e-253	1.77259	0.779	0.284	6.06401e-249	C2 TB	GAS1
23	9.81608e-252	1.70889	0.988	0.742	2.17583e-247	C2 TB	SLC2A3
24	2.21106e-251	1.35477	0.977	0.799	4.90104e-247	C2 TB	SLC39A10
25	3.85349e-249	1.41797	0.496	0.069	8.54165e-245	C2 TB	LINC00379
26	2.62912e-248	1.92163	0.83	0.395	5.8277e-244	C2 TB	FUT8
27	1.77554e-234	1.33138	0.97	0.77	3.93565e-230	C2 TB	SUCO
28	3.81905e-234	1.71809	0.896	0.616	8.4653e-230	C2 TB	GLB1
29	6.64588e-230	1.40595	0.875	0.435	1.47312e-225	C2 TB	MMD
30	2.96028e-227	1.40451	0.654	0.192	6.56176e-223	C2 TB	P2RY6
31	6.49479e-225	3.06572	0.921	0.662	1.43963e-220	C2 TB	TAC3
32	6.85492e-224	1.34874	0.969	0.726	1.51946e-219	C2 TB	TLE4
33	2.46341e-211	3.73854	0.553	0.13	5.4604e-207	C2 TB	FABP7
34	2.15887e-206	2.42532	0.364	0.037	4.78535e-202	C2 TB	PLA2G2A
35	1.44737e-204	1.33805	1	0.993	3.20824e-200	C2 TB	TPM1
36	9.58322e-200	2.00794	0.911	0.693	2.12422e-195	C2 TB	SESN3
37	1.62894e-195	1.27748	0.94	0.639	3.61071e-191	C2 TB	FREM2
38	1.53061e-179	1.22745	0.329	0.034	3.39274e-175	C2 TB	CYP1B1
39	1.86534e-164	1.27059	0.975	0.787	4.13471e-160	C2 TB	HAPLN1
40	3.39431e-157	1.37613	0.722	0.339	7.52382e-153	C2 TB	CCBE1
41	2.42406e-142	1.89856	0.829	0.478	5.37317e-138	C2 TB	TUBB2B
42	1.44679e-135	1.4461	0.437	0.114	3.20696e-131	C2 TB	POU5F1
43	8.4382e-135	1.65816	0.341	0.064	1.87041e-130	C2 TB	C11orf96
44	3.42238e-124	3.37035	0.703	0.429	7.58605e-120	C2 TB	CXCL14
45	2.71416e-117	2.12258	0.88	0.622	6.01621e-113	C2 TB	PTN
46	7.13974e-110	1.49925	0.739	0.457	1.58259e-105	C2 TB	CYR61
47	3.33101e-57	1.28584	0.573	0.367	7.38352e-53	C2 TB	IER3
48	1.27186e-54	1.43184	0.591	0.397	2.8192e-50	C2 TB	GADD45G
49	5.95589e-47	1.39377	0.447	0.23	1.32018e-42	C2 TB	DIO3
50	3.14757e-18	1.29057	0.322	0.214	6.97691e-14	C2 TB	SLC39A8
