## Supplementary material for "Self-organized yolk sac-like organoids allow for scalable generation of multipotent hematopoietic progenitor cells from human induced pluripotent stem cells": TableS4

### Sheet: hem_top50_markers
	p_val	avg_log2FC	pct.1	pct.2	p_val_adj	cluster	gene
1	9.39997e-82	3.20073	1	0.396	1.59602e-77	0	MNDA
2	5.51776e-81	2.59024	0.846	0.135	9.36861e-77	0	LRRK2
3	2.24239e-77	3.65862	0.935	0.288	3.80736e-73	0	FCN1
4	5.2962e-76	3.4869	0.734	0.065	8.99243e-72	0	S100A12
5	2.20171e-74	2.03839	0.893	0.179	3.73828e-70	0	CLEC12A
6	6.9933e-72	3.73431	1	0.754	1.18739e-67	0	S100A9
7	1.63746e-69	4.13267	0.976	0.538	2.78024e-65	0	S100A8
8	3.2607e-68	3.16311	1	0.921	5.53634e-64	0	LYZ
9	9.13391e-64	1.56666	0.876	0.229	1.55085e-59	0	FGR
10	1.05954e-62	2.78566	0.769	0.135	1.79899e-58	0	HP
11	1.92087e-62	1.5569	1	0.977	3.26144e-58	0	VIM
12	3.28064e-62	1.92825	1	0.852	5.57019e-58	0	TSPO
13	5.44799e-62	2.55082	0.988	0.492	9.25014e-58	0	RETN
14	2.21443e-61	1.68081	0.876	0.25	3.75987e-57	0	CES1
15	2.61974e-61	1.58212	0.87	0.223	4.44806e-57	0	MEGF9
16	3.75214e-61	1.43208	0.911	0.281	6.37076e-57	0	C19orf38
17	3.94154e-61	1.65108	0.834	0.183	6.69235e-57	0	CDA
18	2.49483e-60	1.89764	1	0.637	4.23598e-56	0	ANXA1
19	3.67654e-60	1.66053	0.888	0.288	6.2424e-56	0	GLIPR2
20	1.37168e-58	1.74784	1	0.41	2.32898e-54	0	CSTA
21	1.98469e-58	1.72523	0.976	0.508	3.36981e-54	0	C1orf162
22	6.52694e-58	1.46169	0.692	0.096	1.10821e-53	0	MCEMP1
23	6.42879e-57	2.27053	0.994	0.906	1.09154e-52	0	S100A6
24	7.09887e-57	2.04413	0.994	0.565	1.20532e-52	0	RNASE2
25	1.16942e-54	2.08769	0.769	0.198	1.98556e-50	0	PLBD1
26	3.16909e-54	2.10546	0.994	0.679	5.38081e-50	0	HLA-B
27	4.67596e-54	2.0367	0.994	0.8	7.93931e-50	0	LGALS1
28	2.87773e-53	1.71505	0.799	0.206	4.8861e-49	0	SLC11A1
29	4.93079e-53	1.72588	0.97	0.404	8.37198e-49	0	MS4A6A
30	1.82783e-52	2.0624	0.994	0.587	3.10347e-48	0	CTSS
31	4.53849e-52	1.53327	1	0.973	7.7059e-48	0	S100A4
32	1.65528e-51	1.51643	0.893	0.331	2.8105e-47	0	NCF2
33	1.84015e-51	1.93374	0.698	0.144	3.12439e-47	0	SELL
34	1.03897e-50	2.0361	0.746	0.175	1.76407e-46	0	PADI4
35	3.11941e-50	1.43381	0.988	0.675	5.29645e-46	0	AP1S2
36	9.99943e-49	1.74887	0.734	0.175	1.6978e-44	0	GIMAP4
37	3.91178e-48	1.55066	0.935	0.438	6.64181e-44	0	CAPG
38	1.56791e-47	1.45104	1	0.637	2.66216e-43	0	SAMHD1
39	2.53399e-47	1.57342	0.817	0.292	4.30246e-43	0	AC020656.1
40	9.49856e-47	1.54248	0.947	0.619	1.61276e-42	0	NUP214
41	2.566e-46	1.43656	0.994	0.873	4.3568e-42	0	ANXA2
42	1.46024e-45	1.44582	0.994	0.892	2.47934e-41	0	BTG1
43	9.87313e-44	1.4256	0.947	0.463	1.67636e-39	0	FGL2
44	9.04703e-43	1.50197	0.858	0.352	1.53609e-38	0	ASGR2
45	6.78305e-41	1.42925	0.858	0.412	1.15169e-36	0	CDC42EP3
46	1.51778e-40	1.44393	0.882	0.365	2.57703e-36	0	LSP1
47	4.69563e-40	2.61275	0.846	0.485	7.9727e-36	0	VCAN
48	9.65837e-39	1.68756	0.905	0.538	1.63989e-34	0	CKAP4
49	1.29809e-34	2.01953	0.911	0.635	2.20402e-30	0	CD52
50	1.01922e-33	1.47166	0.828	0.394	1.73054e-29	0	NCF1
51	5.06506e-106	3.87912	0.88	0.049	8.59997e-102	1	MRC1
52	1.85556e-100	3.9267	0.887	0.069	3.15055e-96	1	C1QC
53	7.54708e-95	3.69823	0.782	0.031	1.28142e-90	1	C1QB
54	1.3338e-87	3.6713	0.838	0.077	2.26465e-83	1	C1QA
55	1.1671e-84	2.40431	0.88	0.117	1.98161e-80	1	GPR34
56	1.50748e-83	2.74646	0.873	0.13	2.55955e-79	1	NRP1
57	1.02571e-78	2.7329	0.746	0.059	1.74155e-74	1	A2M
58	1.14878e-74	3.52919	0.704	0.051	1.95051e-70	1	AGR2
59	7.91799e-73	3.06966	0.901	0.174	1.3444e-68	1	MS4A7
60	8.11504e-69	1.77628	0.803	0.115	1.37785e-64	1	HAVCR2
61	4.38613e-68	2.39779	0.662	0.053	7.44721e-64	1	PLA2G7
62	1.58014e-67	2.44626	0.894	0.214	2.68291e-63	1	ADAP2
63	7.54262e-65	2.88962	0.972	0.375	1.28066e-60	1	CD36
64	7.78336e-65	2.23849	0.944	0.322	1.32154e-60	1	GADD45B
65	3.276e-63	2.37214	0.817	0.154	5.56232e-59	1	RGS1
66	1.34811e-61	1.82077	0.655	0.068	2.28895e-57	1	SLCO2B1
67	3.34924e-60	2.11801	1	0.671	5.68667e-56	1	CSF1R
68	8.79479e-60	2.73297	0.965	0.426	1.49327e-55	1	MAF
69	1.5688e-59	3.39198	0.782	0.144	2.66366e-55	1	HMOX1
70	1.36534e-58	2.22128	0.838	0.176	2.31821e-54	1	GPR183
71	3.4047e-57	2.95375	0.993	0.815	5.78083e-53	1	CTSB
72	1.91356e-54	3.24914	0.908	0.322	3.24903e-50	1	LGMN
73	2.55835e-52	1.96316	0.62	0.075	4.34383e-48	1	HPGDS
74	3.06226e-52	2.04805	0.465	0.018	5.19941e-48	1	IGF1
75	1.15186e-51	2.07782	0.993	0.675	1.95575e-47	1	ZFP36L1
76	1.35103e-49	2.00839	0.514	0.042	2.29391e-45	1	VSIG4
77	8.34089e-48	2.01561	0.746	0.161	1.4162e-43	1	PDK4
78	9.77073e-48	1.86991	0.944	0.404	1.65897e-43	1	ATF3
79	3.27771e-47	1.88453	1	1	5.56522e-43	1	FTL
80	5.12155e-47	2.56821	0.775	0.207	8.69587e-43	1	CCL3
81	4.08819e-46	2.04698	1	0.925	6.94133e-42	1	SAT1
82	1.82007e-45	3.16875	0.923	0.569	3.0903e-41	1	DAB2
83	1.19878e-44	1.99582	0.775	0.239	2.0354e-40	1	STAB1
84	6.46705e-44	1.84661	0.521	0.06	1.09804e-39	1	CD163
85	4.18665e-41	2.27896	0.577	0.104	7.10851e-37	1	TMIGD3
86	4.52773e-40	2.47705	0.599	0.108	7.68763e-36	1	CCL4
87	2.21815e-37	1.9561	0.613	0.139	3.76619e-33	1	MS4A4A
88	1.60587e-36	1.8751	0.859	0.404	2.7266e-32	1	S100B
89	8.56235e-36	2.22599	0.592	0.137	1.4538e-31	1	TREM2
90	6.72004e-35	1.93868	0.88	0.499	1.14099e-30	1	ATP1B1
91	6.76238e-35	1.89782	0.479	0.066	1.14819e-30	1	CD14
92	2.52427e-31	2.29276	0.838	0.49	4.28596e-27	1	CTSL
93	7.30039e-30	1.99686	0.563	0.139	1.23953e-25	1	CCL3L1
94	1.48169e-29	2.02274	0.648	0.185	2.51576e-25	1	HLA-DRA
95	8.7498e-29	2.37514	0.423	0.068	1.48563e-24	1	CCL4L2
96	1.11133e-24	2.15872	0.507	0.133	1.88692e-20	1	CCL2
97	2.28471e-24	6.24194	0.599	0.241	3.87921e-20	1	SPP1
98	2.48527e-23	1.81757	0.915	0.664	4.21974e-19	1	CD74
99	9.1445e-19	2.23604	0.5	0.174	1.55264e-14	1	RNASE1
100	0.00162804	2.25792	0.62	0.537	1	1	SELENOP
101	2.46344e-59	2.28671	0.715	0.092	4.18268e-55	2	SPINK2
102	7.87999e-51	1.79851	0.772	0.152	1.33794e-46	2	CD34
103	8.78418e-48	1.39884	0.561	0.057	1.49147e-43	2	TRH
104	6.886e-47	2.12352	0.699	0.136	1.16917e-42	2	C1QTNF4
105	4.13569e-46	1.2616	0.577	0.074	7.022e-42	2	BAALC
106	2.10409e-44	1.43366	0.789	0.196	3.57254e-40	2	SMIM24
107	9.28548e-43	1.15235	0.577	0.087	1.57658e-38	2	AC002454.1
108	2.91409e-42	1.34664	0.537	0.067	4.94784e-38	2	HOPX
109	1.44151e-41	0.962387	1	1	2.44753e-37	2	NPM1
110	1.69706e-38	1.69932	0.862	0.304	2.88143e-34	2	ITM2A
111	1.67229e-35	1.81366	0.504	0.071	2.83938e-31	2	CD3D
112	8.63473e-35	1.95966	0.959	0.682	1.46609e-30	2	SOX4
113	9.45456e-34	1.04697	1	0.995	1.60529e-29	2	RPL22L1
114	1.6014e-32	1.10677	0.976	0.818	2.71901e-28	2	MARCKSL1
115	1.60546e-32	0.855341	0.642	0.147	2.7259e-28	2	KIT
116	1.35666e-31	1.37321	0.805	0.26	2.30347e-27	2	ANGPT1
117	8.16983e-31	1.81228	0.935	0.737	1.38716e-26	2	IGFBP2
118	9.55426e-31	1.02831	0.675	0.2	1.62222e-26	2	DNMT3B
119	4.24517e-29	1.32079	0.602	0.15	7.20788e-25	2	MYCN
120	1.63009e-28	1.30149	0.951	0.74	2.76773e-24	2	EGFL7
121	4.34074e-25	1.35861	0.837	0.394	7.37014e-21	2	CYTL1
122	5.21749e-25	0.976737	0.919	0.747	8.85877e-21	2	GCSH
123	7.38221e-25	0.95947	0.675	0.237	1.25343e-20	2	MIR181A1HG
124	2.09942e-24	1.12663	0.959	0.807	3.5646e-20	2	FKBP4
125	1.22068e-23	1.16053	0.919	0.719	2.07259e-19	2	MEST
126	2.03168e-23	0.880216	0.911	0.565	3.4496e-19	2	RCN1
127	3.37097e-23	0.857304	1	0.998	5.72358e-19	2	HSPD1
128	3.60111e-23	0.972879	0.992	0.875	6.11433e-19	2	CDK6
129	7.51342e-23	0.915555	0.943	0.848	1.2757e-18	2	GNL3
130	9.01078e-23	0.856806	0.797	0.44	1.52994e-18	2	NTHL1
131	4.29173e-22	0.815301	0.992	0.979	7.28693e-18	2	PPA1
132	8.11358e-22	0.915263	1	1	1.37761e-17	2	NCL
133	9.76684e-22	0.855039	0.927	0.742	1.65831e-17	2	CDCA7
134	1.94784e-21	1.05967	0.789	0.415	3.30724e-17	2	SMYD3
135	3.43089e-21	0.84266	0.951	0.852	5.82531e-17	2	MRPS26
136	6.00255e-21	0.843874	0.797	0.376	1.01917e-16	2	MATK
137	8.375e-21	0.973578	0.862	0.516	1.42199e-16	2	CENPV
138	5.12383e-20	0.912748	0.992	0.936	8.69975e-16	2	SRM
139	1.9219e-19	0.816774	0.886	0.558	3.26319e-15	2	IGFBP7
140	2.49695e-19	0.821161	0.675	0.263	4.23958e-15	2	CD7
141	8.89562e-19	0.914517	0.634	0.263	1.51039e-14	2	NPW
142	2.1159e-18	0.832548	0.992	0.986	3.59259e-14	2	NME1
143	2.29736e-17	1.06051	0.472	0.14	3.90068e-13	2	KCNH2
144	1.22221e-16	0.918633	0.455	0.145	2.07518e-12	2	EDIL3
145	8.51386e-15	0.972001	0.862	0.567	1.44557e-10	2	ITGA4
146	1.18229e-13	0.875095	0.789	0.504	2.00741e-09	2	METRN
147	2.37702e-13	1.02595	0.48	0.171	4.03594e-09	2	GATA2
148	2.90319e-11	0.865635	0.667	0.419	4.92933e-07	2	MYC
149	5.24308e-09	0.831409	0.618	0.392	8.90223e-05	2	VAMP5
150	1.78875e-08	0.816225	0.545	0.29	0.000303711	2	PRSS57
151	3.74411e-129	3.82929	0.964	0.024	6.35712e-125	3	CMTM5
152	3.63784e-104	3.01506	0.911	0.057	6.17668e-100	3	MYLK
153	2.51309e-103	3.02702	0.839	0.033	4.26698e-99	3	GP1BA
154	2.15533e-93	2.77125	1	0.153	3.65953e-89	3	C2orf88
155	8.59921e-93	3.93057	0.991	0.159	1.46006e-88	3	ITGA2B
156	1.81655e-90	4.09593	0.982	0.154	3.08432e-86	3	GP9
157	2.5553e-89	3.02609	0.893	0.083	4.33865e-85	3	SELP
158	6.29484e-88	2.84243	0.705	0.021	1.0688e-83	3	MPIG6B
159	1.71537e-85	2.56874	0.964	0.128	2.91253e-81	3	GATA1
160	6.86291e-85	3.38438	0.866	0.094	1.16525e-80	3	MMRN1
161	1.76248e-84	3.46235	0.848	0.08	2.99251e-80	3	RAB27B
162	9.0866e-82	4.29141	0.821	0.083	1.54281e-77	3	CAVIN2
163	4.76379e-75	3.0019	0.848	0.12	8.08843e-71	3	LTBP1
164	7.23954e-75	3.01445	0.589	0.012	1.2292e-70	3	DGKI
165	1.57372e-74	3.60026	0.955	0.234	2.67202e-70	3	PRKAR2B
166	4.95189e-73	3.52053	0.723	0.055	8.40781e-69	3	TUBB1
167	5.66053e-72	4.01167	0.696	0.052	9.61101e-68	3	LGALSL
168	5.02908e-71	4.39392	1	0.305	8.53887e-67	3	TIMP3
169	5.2477e-71	2.81552	0.75	0.075	8.91007e-67	3	LAT
170	3.62855e-70	2.65796	0.973	0.27	6.16092e-66	3	PBX1
171	7.50085e-70	3.40744	0.982	0.326	1.27357e-65	3	F2R
172	1.42744e-69	2.64649	0.562	0.014	2.42365e-65	3	TMEM40
173	8.70518e-63	2.97111	1	0.764	1.47805e-58	3	PDLIM1
174	7.68315e-60	4.48074	0.571	0.035	1.30452e-55	3	CLEC1B
175	2.43768e-56	2.43832	0.991	0.442	4.13894e-52	3	GADD45A
176	2.77196e-56	2.83422	1	0.785	4.70651e-52	3	FERMT3
177	6.38176e-56	2.52982	0.991	0.802	1.08356e-51	3	MAX
178	5.54785e-54	2.82522	0.991	0.516	9.4197e-50	3	SNCA
179	6.79288e-54	2.56759	1	0.915	1.15336e-49	3	CD47
180	1.74257e-53	3.22256	0.991	0.993	2.95871e-49	3	RAP1B
181	4.35327e-50	3.05397	1	0.929	7.39141e-46	3	LIMS1
182	2.48538e-47	2.44654	0.75	0.177	4.21993e-43	3	MTURN
183	4.1455e-47	3.06046	0.982	0.919	7.03865e-43	3	PLEK
184	6.66181e-46	3.58203	0.884	0.334	1.13111e-41	3	NRGN
185	1.74639e-45	2.44253	0.938	0.501	2.96519e-41	3	HIPK2
186	7.30363e-44	2.79345	0.955	0.588	1.24008e-39	3	DLK1
187	1.66376e-40	6.71123	0.464	0.045	2.8249e-36	3	PF4
188	2.22548e-39	3.49936	0.92	0.461	3.77864e-35	3	GNG11
189	7.69779e-38	2.70898	0.812	0.307	1.30701e-33	3	CDKN2D
190	4.33566e-36	8.10197	0.589	0.128	7.36152e-32	3	PPBP
191	2.59872e-34	2.67959	0.991	0.936	4.41236e-30	3	HBD
192	2.10424e-30	2.50156	0.5	0.097	3.57279e-26	3	NEXN
193	2.77288e-30	3.22183	0.741	0.298	4.70807e-26	3	THBS1
194	1.52035e-29	2.82574	0.911	0.652	2.58139e-25	3	TSC22D1
195	2.01238e-29	2.65254	0.911	0.669	3.41682e-25	3	RGS18
196	2.88749e-29	2.58813	0.893	0.551	4.90267e-25	3	DAAM1
197	3.62601e-27	2.6872	0.902	0.678	6.15661e-23	3	STOM
198	4.36368e-22	3.02707	0.777	0.386	7.40909e-18	3	TUBA4A
199	3.15012e-13	2.91787	0.554	0.293	5.34858e-09	3	CD9
200	2.43772e-10	2.71134	0.598	0.386	4.13901e-06	3	SH3BP5
201	1.25348e-60	4.87261	0.807	0.11	2.12828e-56	4	DEFA4
202	6.2006e-57	2.11539	0.852	0.121	1.0528e-52	4	SERPINB10
203	7.76508e-53	4.63898	0.989	0.438	1.31843e-48	4	AZU1
204	2.08594e-51	2.15744	0.977	0.285	3.54172e-47	4	RNASE3
205	2.12937e-51	4.62501	1	0.607	3.61546e-47	4	PRTN3
206	4.65743e-51	3.10917	0.977	0.343	7.90785e-47	4	CTSG
207	1.73654e-50	2.65449	1	0.398	2.94846e-46	4	MS4A3
208	6.00221e-49	3.76995	1	0.682	1.01911e-44	4	MPO
209	1.98653e-47	1.54594	0.886	0.2	3.37292e-43	4	KBTBD11
210	5.82529e-47	1.8093	0.875	0.203	9.89075e-43	4	RGL4
211	8.50684e-47	2.86324	1	0.94	1.44438e-42	4	SRGN
212	1.27519e-43	3.18449	0.455	0.028	2.16515e-39	4	ELANE
213	2.15476e-43	1.68433	0.898	0.236	3.65856e-39	4	TRGC1
214	5.4261e-43	1.84238	1	0.922	9.21298e-39	4	CLEC11A
215	2.50678e-39	1.40089	0.761	0.165	4.25627e-35	4	CEBPE
216	3.55063e-39	1.38673	0.932	0.263	6.02861e-35	4	LIN7A
217	4.08371e-39	1.38687	1	0.995	6.93373e-35	4	P4HB
218	1.84797e-38	1.9972	0.591	0.087	3.13767e-34	4	CST7
219	1.64098e-36	2.0108	0.955	0.596	2.78622e-32	4	B4GALT5
220	2.42106e-35	1.65997	0.989	0.438	4.11072e-31	4	EMB
221	2.50506e-34	1.90576	0.977	0.504	4.25333e-30	4	TENT5A
222	1.18032e-33	1.94867	0.83	0.263	2.00407e-29	4	PRSS57
223	6.11976e-33	1.61485	0.932	0.406	1.03907e-28	4	MYB
224	1.61079e-32	1.33395	0.886	0.386	2.73496e-28	4	ERLIN1
225	1.76418e-32	1.46923	0.977	0.601	2.9954e-28	4	ATP8B4
226	2.55241e-32	1.64665	1	0.832	4.33374e-28	4	NUCB2
227	1.11466e-30	1.39759	1	0.571	1.89258e-26	4	LYST
228	2.75859e-30	1.25503	1	0.734	4.68382e-26	4	ACTN1
229	5.53062e-30	1.63269	0.727	0.208	9.39045e-26	4	TSPOAP1
230	6.70736e-30	1.50218	0.864	0.391	1.13884e-25	4	MLC1
231	6.74597e-30	1.45751	0.864	0.361	1.1454e-25	4	PLPPR3
232	4.86761e-29	1.2471	1	0.844	8.26472e-25	4	CNIH4
233	1.31973e-28	1.34704	0.795	0.286	2.24078e-24	4	GPR160
234	1.32887e-28	3.81291	0.273	0.012	2.25629e-24	4	DEFA3
235	2.00154e-28	1.60652	0.898	0.359	3.39842e-24	4	S100P
236	6.77273e-28	1.54287	1	0.899	1.14994e-23	4	PNP
237	1.33127e-27	1.23312	0.989	0.762	2.26037e-23	4	MAPK14
238	4.27168e-27	1.32776	0.977	0.661	7.25289e-23	4	BASP1
239	4.58381e-27	1.26989	0.989	0.632	7.78286e-23	4	AC084033.3
240	5.9395e-27	1.34305	0.989	0.642	1.00847e-22	4	CSF3R
241	4.83953e-26	1.46478	0.739	0.241	8.21703e-22	4	RGCC
242	8.79921e-26	1.29815	0.989	0.491	1.49402e-21	4	CSTA
243	5.55884e-25	1.35284	0.739	0.291	9.43835e-21	4	FUT4
244	6.8871e-24	1.47975	1	0.943	1.16936e-19	4	SERPINB1
245	1.81157e-23	1.25759	1	0.622	3.07587e-19	4	RNASE2
246	2.26225e-22	1.42623	0.943	0.622	3.84108e-18	4	PLAC8
247	3.11395e-22	2.37611	0.523	0.13	5.28718e-18	4	BPI
248	4.07425e-19	1.25783	1	1	6.91767e-15	4	CALR
249	3.13071e-17	1.2611	0.409	0.087	5.31564e-13	4	ORM1
250	5.53559e-16	1.81465	0.852	0.671	9.39888e-12	4	CD24
251	2.22016e-143	2.83354	0.949	0	3.76961e-139	5	PKLR
252	4.72227e-111	4.71691	1	0.023	8.01795e-107	5	GYPA
253	3.04912e-105	5.39423	1	0.029	5.17711e-101	5	ALAS2
254	3.86501e-98	4.355	0.744	0.006	6.5624e-94	5	AHSP
255	8.7538e-89	2.54037	0.949	0.038	1.48631e-84	5	TMEM56
256	8.10633e-80	4.11779	0.769	0.022	1.37637e-75	5	SLC4A1
257	1.98882e-77	6.29054	0.974	0.06	3.37682e-73	5	HBA1
258	6.36546e-74	4.0224	1	0.069	1.08079e-69	5	GYPB
259	8.59662e-74	5.74344	0.897	0.049	1.45962e-69	5	HBA2
260	1.3169e-73	3.61598	1	0.074	2.23597e-69	5	KLF1
261	5.43486e-73	3.29086	1	0.074	9.22785e-69	5	ANK1
262	1.17205e-66	2.44392	0.744	0.031	1.99003e-62	5	AC104389.4
263	4.44329e-60	2.07304	0.949	0.077	7.54427e-56	5	GYPE
264	9.17682e-59	5.46429	0.949	0.092	1.55813e-54	5	HBG1
265	1.17223e-57	2.28838	0.897	0.075	1.99034e-53	5	HBQ1
266	2.21712e-51	6.66594	0.872	0.091	3.76445e-47	5	HBE1
267	6.08665e-49	1.95246	0.744	0.057	1.03345e-44	5	AC073349.1
268	5.08822e-40	2.29546	1	0.148	8.6393e-36	5	RHAG
269	3.6214e-39	2.51471	1	0.228	6.14878e-35	5	SELENBP1
270	3.40216e-35	2.68662	0.923	0.206	5.77652e-31	5	SLC39A8
271	5.33471e-34	5.77416	1	0.314	9.0578e-30	5	HBG2
272	1.08357e-32	1.94464	0.564	0.048	1.83979e-28	5	GDF15
273	3.3282e-32	9.78958	1	0.365	5.65095e-28	5	HBZ
274	1.69598e-31	2.04442	1	0.314	2.8796e-27	5	MYH10
275	3.41053e-31	2.48334	1	0.385	5.79073e-27	5	CPOX
276	1.98445e-30	3.29401	1	0.403	3.36939e-26	5	FAM210B
277	4.73308e-30	2.96069	1	0.417	8.0363e-26	5	FECH
278	5.65648e-29	2.24486	0.974	0.292	9.60414e-25	5	LXN
279	5.40252e-28	3.22676	1	0.462	9.17293e-24	5	MYL4
280	8.14402e-28	3.1005	1	0.502	1.38277e-23	5	HMBS
281	1.35072e-27	2.78379	1	0.394	2.29339e-23	5	SMIM1
282	3.60924e-26	5.19928	1	0.851	6.12813e-22	5	SLC25A37
283	1.18105e-25	3.19788	1	0.818	2.0053e-21	5	GYPC
284	1.5072e-25	3.14538	1	0.912	2.55907e-21	5	TFRC
285	1.82352e-25	1.90447	0.923	0.329	3.09615e-21	5	ALAD
286	2.18681e-25	2.72077	1	1	3.71298e-21	5	PRDX2
287	3.5548e-25	1.9342	0.923	0.318	6.03569e-21	5	STRADB
288	3.78733e-25	3.21823	1	0.891	6.43051e-21	5	BLVRB
289	7.76095e-25	2.8033	1	0.798	1.31773e-20	5	APOC1
290	2.63342e-24	2.37603	1	0.989	4.47128e-20	5	TMEM14C
291	2.18765e-23	2.05746	1	0.832	3.71441e-19	5	UROS
292	7.79448e-23	2.57764	1	0.649	1.32343e-18	5	NARF
293	1.22615e-21	2.12152	1	0.552	2.08188e-17	5	FAM213A
294	1.76808e-21	1.90651	0.949	0.426	3.00203e-17	5	ICAM4
295	1.14367e-19	1.95354	1	0.762	1.94183e-15	5	SLC25A39
296	1.76595e-19	2.14989	0.974	0.623	2.99841e-15	5	TCF4
297	4.35956e-16	2.06962	0.949	0.434	7.4021e-12	5	MYC
298	4.62803e-16	1.95936	0.564	0.112	7.85793e-12	5	HEMGN
299	8.61918e-13	2.74791	0.923	0.563	1.46345e-08	5	BNIP3
300	0.0010567	1.94044	0.513	0.343	1	5	DDIT4
301	1.64068e-31	2.40208	1	0.107	2.78571e-27	6	PARM1
302	6.18635e-21	2.38681	0.812	0.103	1.05038e-16	6	SLIT3
303	2.43957e-20	2.28357	1	0.189	4.14214e-16	6	GULP1
304	4.39739e-20	2.14392	1	0.202	7.46632e-16	6	MYRF
305	1.17383e-19	2.74503	0.875	0.138	1.99305e-15	6	NPNT
306	2.0992e-18	2.81114	1	0.238	3.56423e-14	6	LIFR
307	1.0154e-16	3.03266	0.875	0.168	1.72405e-12	6	EGFL6
308	1.12479e-16	2.98199	1	0.272	1.90978e-12	6	COBLL1
309	3.46008e-16	2.35382	0.938	0.233	5.87488e-12	6	TGFBR3
310	4.37479e-16	2.20265	1	0.269	7.42795e-12	6	COLEC12
311	2.62349e-15	2.67614	1	0.316	4.45442e-11	6	AKAP12
312	4.93071e-15	2.29088	0.75	0.116	8.37186e-11	6	SYT10
313	3.8855e-14	3.09199	1	0.389	6.59719e-10	6	AQP1
314	1.16382e-13	2.73495	1	0.419	1.97606e-09	6	COL5A1
315	2.30995e-13	2.99564	0.938	0.305	3.92206e-09	6	PDPN
316	6.30945e-13	3.32134	1	0.55	1.07128e-08	6	TMEM88
317	7.12585e-13	4.39446	1	0.59	1.2099e-08	6	DCN
318	8.0142e-13	2.66455	1	0.519	1.36073e-08	6	TMEM98
319	8.98999e-13	2.28907	1	0.406	1.52641e-08	6	PITX2
320	1.06631e-12	3.70318	1	0.637	1.81048e-08	6	PODXL
321	1.12662e-12	2.31276	0.938	0.303	1.91289e-08	6	TAC3
322	1.89299e-12	2.69644	1	0.449	3.21411e-08	6	DSP
323	2.07769e-12	3.27656	1	0.682	3.52771e-08	6	SLC2A1
324	3.10659e-12	3.41575	1	0.78	5.27468e-08	6	COL1A1
325	3.15134e-12	2.91299	1	0.77	5.35067e-08	6	HAND1
326	3.39047e-12	3.92367	1	0.792	5.75669e-08	6	FRZB
327	3.98063e-12	3.38639	1	0.756	6.75871e-08	6	COL1A2
328	6.11668e-12	2.62425	1	0.78	1.03855e-07	6	FBLN1
329	6.36849e-12	2.83655	1	0.978	1.08131e-07	6	SLC9A3R1
330	7.00778e-12	2.40752	1	0.896	1.18985e-07	6	EZR
331	8.48173e-12	3.32533	1	0.935	1.44011e-07	6	SPARC
332	8.55026e-12	2.34584	1	0.633	1.45175e-07	6	COL6A1
333	9.21487e-12	2.65076	1	0.975	1.56459e-07	6	KRT8
334	9.8586e-12	2.57798	1	0.942	1.67389e-07	6	KRT19
335	1.03574e-11	3.84474	1	0.981	1.75859e-07	6	COL3A1
336	1.33191e-11	3.57983	1	0.96	2.26146e-07	6	LUM
337	1.40785e-11	3.28085	1	0.826	2.39038e-07	6	CDKN1C
338	1.8263e-11	2.43917	0.875	0.322	3.10088e-07	6	PITX1
339	2.0776e-11	2.43569	1	0.993	3.52756e-07	6	MDK
340	2.58481e-11	2.5701	1	1	4.38875e-07	6	APOE
341	3.2406e-11	2.70785	1	0.969	5.50221e-07	6	KRT18
342	8.37845e-11	2.51855	0.938	0.547	1.42258e-06	6	COL6A2
343	1.03961e-10	2.30733	1	0.985	1.76516e-06	6	S100A10
344	1.6669e-10	3.03342	0.938	0.508	2.83023e-06	6	CSRP2
345	3.20158e-10	3.1181	0.812	0.263	5.43597e-06	6	SLC5A12
346	3.73493e-10	2.21932	0.938	0.48	6.34153e-06	6	AHNAK
347	8.8581e-10	2.32155	1	0.666	1.50402e-05	6	SLC40A1
348	9.5144e-09	2.47139	1	0.857	0.000161545	6	KCNQ1OT1
349	3.27404e-07	3.0013	0.625	0.193	0.005559	6	STMN2
350	5.13521e-07	3.58091	0.875	0.532	0.00871907	6	POSTN
